# Ultrahigh-affinity transport proteins from ubiquitous marine bacteria reveal mechanisms and global patterns of nutrient uptake

**DOI:** 10.1101/2023.02.16.528805

**Authors:** Ben E. Clifton, Uria Alcolombri, Colin J. Jackson, Paola Laurino

## Abstract

SAR11 bacteria are the most abundant members of the global ocean microbiome and have a broad impact on ocean ecosystems. To thrive in their competitive oligotrophic environments, these bacteria rely on solute-binding proteins (SBPs) that facilitate nutrient uptake through ABC transporters. Nonetheless, previous studies have been unable to access the molecular mechanisms and functions of these transporters because they rely heavily on homology-based predictions. These mechanisms and functions are essential to understand biogeochemical cycling in the ocean, including assimilation of dissolved organic matter (DOM). Here, by doing a biochemical study of the collective behavior of all SBPs in a SAR11 bacterium, we discover that these transporters have unprecedented binding affinity (*K*_d_ ≥30 pM) and unexpectedly high binding specificity, revealing molecular mechanisms for oligotrophic adaptation. Our study uncovers new carbon sources for the SAR11 bacteria and provides an accurate biogeographical map of nutrient uptake in the ocean. Our results show how functional adaptation at the molecular level in ubiquitous marine bacteria impacts global patterns of DOM assimilation and provides insight into the contribution of different compounds to oceanic nutrient cycles.
