## Supplementary material for "Ultrahigh-affinity transport proteins from ubiquitous marine bacteria reveal mechanisms and global patterns of nutrient uptake": Data S1

### Sheet: One-set-of-sites
Protein	Ligand	File name	n	Kd (M)	ΔH (kcal/mol)	Offset		Errors	n	Kd (M)	ΔH (kcal/mol)	Offset		χ2
SAR11_0655	Pyroglutamate	20220407_Pu0655_PGA_1	0.316	1.04e-09	4.48	-0.105			0.002	1.05e-09	0.095	0.067		0.035
	Pyroglutamate	20220303_Pu0655_refolded_PGA	0.356	0	4.46	-0.129			0.0025	4.76e-09	0.097	0.05		0.029
	Pyroglutamate	20220408_Pu0655_PGA_1	0.317	1.65e-09	4.53	-0.019			0.0031	5.87e-09	0.113	0.058		0.038
	Glutamine	20220408_Pu0655_GLN_1	No binding
Ligand controls	Pyroglutamate	20220303_Pu0655_refolded_PGA_ligand_ctrl
SAR11_0769	Glucosamine	20220803_Pu0769_glucosamine_1	1.28	2.38e-07	-4.89	-0.459			0.031	1.32e-07	0.309	0.217		0.25
	Arabinose	20220808_Pu0769_arabinose_1	0.881	1.24e-06	-11.1	0.025			0.011	1.52e-07	0.25	0.108		0.06
	Arabinose	20220808_Pu0769_arabinose_2	0.914	1.37e-06	-11.3	0.044			0.011	1.64e-07	0.249	0.101		0.041
	Maltotriose	20220802_Pu0769_MTR_1	No binding
	Cellobiose	20220808_Pu0769_cellobiose_1	No binding
Ligand controls	Arabinose	20220808_Pu0769_arabinose_ctrl
	Maltotriose	202208012_buffer_MTR_ctrl
	Cellobiose	202208012_buffer_cellobiose_ctrl
SAR11_0797	Choline-O-sulfate	20220512_Pu0797_COS_1	No binding
	Choline-O-sulfate	20220818_Pu0797_COS_1	No binding
	Phosphocholine	20220512_Pu0797_PHC_1	No binding
	Phosphocholine	20220818_Pu0797_PHC_1	No binding
	Betaine	20220818_Pu0797_BET_1	No binding
Ligand controls	Choline-O-sulfate	20220818_Pu0797_COS_1_ctrl
	Phosphocholine	20220818_Pu0797_PHC_1_ctrl
	Betaine	20220818_Pu0797_BET_1_ctrl
SAR11_0807	Taurine	20210212_Pu0807_TRN	0.953	7.42e-08	-13	-0.044			0.008	2.3e-08	0.286	0.2		0.129
	Taurine	20210212_Pu0807_TRN_2	1.07	6.32e-08	-13.1	-0.038			0.0077	2.32e-08	0.265	0.196		0.13
	Taurine	20210212_Pu0807_TRN_3	0.927	4.95e-08	-12.7	-0.142			0.0052	1.27e-08	0.17	0.116		0.061
Ligand control	Taurine	20210219_Buffer_TRN
SAR11_0953	Glutamate	20220302_Pu0953_refolded_GLU_3	0.319	0	-12.9	-0.085			0.0022	8.73e-09	0.327	0.186		0.284
	Glutamate	20220329_Pu0953_refolded_GLU_1	0.422	0	-13.1	-0.107			0.0012	3.61e-09	0.171	0.115		0.083
	Glutamate	20220329_Pu0953_refolded_GLU_2	0.383	2.04e-09	-13.2	-0.109			0.0017	3.62e-09	0.183	0.124		0.1
	Serine	20220302_Pu0953_refolded_SER	0.386	5.91e-09	-14.6	-0.221			0.0017	3.61e-09	0.195	0.133		0.114
	Serine	20220330_Pu0953_refolded_SER_1	0.414	6.79e-09	-15.7	-0.269			0.0016	3.7e-09	0.21	0.146		0.117
	Glycine	20220329_Pu0953_refolded_GLY_3	0.362	2.99e-08	-17.5	0.098			0.0023	9.11e-09	0.294	0.18		0.22
	Glycine	20220330_Pu0953_refolded_GLY_1	0.413	2.22e-08	-16.7	-0.146			0.0019	6.09e-09	0.23	0.154		0.141
	Lysine	20220330_Pu0953_refolded_LYS_2	0.396	1.06e-07	-16.6	0.113			0.0076	4.56e-08	0.533	0.333		0.451
	Lysine	20220510_Pu0953_refolded_LYS_1	0.441	2.84e-07	-17.2	0.668			0.012	1.41e-07	1.08	0.703		1.39
	Phenylalanine	20220511_Pu0953_PHE_1	0.407	5.53e-06	-4.96	0.061			0.028	1.75e-06	0.585	0.058		0.01
	Phenylalanine	20220511_Pu0953_PHE_3	0.354	5.54e-06	-5.26	0.028			0.057	3.56e-06	1.39	0.113		0.055
	Phenylalanine	20220511_Pu0953_PHE_4	0.307	3.69e-06	-5.81	-0.049			0.035	1.83e-06	1.06	0.077		0.026
	Phenylalanine	20220623_Pu0953_PHE_3	0.32	4.01e-06	-5.27	-0.0018			0.049	3e-06	1.39	0.156		0.089
	Phenylalanine	20220623_Pu0953_PHE_4	0.473	4.29e-06	-4.2	0.0022			0.051	3.13e-06	0.884	0.178		0.078
	Phenylalanine	20220624_Pu0953_PHE_1	0.464	2.48e-06	-4.22	-0.186			0.023	9.32e-07	0.353	0.063		0.018
Ligand control	Glutamate	20220302_Pu0953_refolded_GLU_3_ligand_ctrl
	Serine	20220302_Pu0953_refolded_SER_ligand_ctrl
	Glycine	20220331_Pu0953_refolded_GLY_ctrl
	Lysine	20220331_Pu0953_refolded_LYS_ctrl
	Phenylalanine	20220512_Pu0953_PHE_ctrl_1
SAR11_1179	Phosphate	20220415_Pu1179_phosphate_1	0.732	1.28e-07	-5.44	-0.134			0.0066	2.5e-08	0.114	0.072		0.024
	Phosphate	20220415_Pu1179_phosphate_2	0.753	1.07e-07	-5.4	-0.137			0.013	4.45e-08	0.229	0.15		0.104
	Phosphate	20220416_Pu1179_phosphate_1	0.79	1.63e-07	-4.34	-0.268			0.018	7.1e-08	0.2	0.127		0.064
	Phosphate (+28 mM sulfate)	20230111_Pu1179_phosphate_with_sulfate_1	0.676	9.4e-07	-6.24	0.173			0.016	2e-07	0.293	0.154		0.032
	Phosphate (+28 mM sulfate)	20230111_Pu1179_phosphate_with_sulfate_3	0.693	7.11e-07	-5.67	-0.062			0.0073	7.12e-08	0.099	0.046		0.0066
	Phosphate (+28 mM sulfate)	20230117_Pu1179_phosphate_with_sulfate_1	0.525	2.16e-06	-6.99	0.469			0.014	4.14e-07	0.411	0.126		0.017		Excluded outlier
	Phosphate (+28 mM sulfate)	20230117_Pu1179_phosphate_with_sulfate_2	0.514	9.48e-07	-5.91	0.134			0.0094	1.49e-07	0.193	0.058		0.015
	Phosphate (+28 mM sulfate)	20230117_Pu1179_phosphate_with_sulfate_3	0.513	9.7e-07	-5.72	-0.166			0.011	1.55e-07	0.233	0.045		0.01
Ligand control	Phosphate	20220415_Pu1179_phosphate_ctrl
	Phosphate (+28 mM sulfate)	20230111_Pu1179_phosphate_with_sulfate_1_ctrl
		20230111_Pu1179_phosphate_with_sulfate_3_ctrl
SAR11_1210	Arginine	20220407_Pu1210_ARG_1	0.725	6.5e-10	-4.89	-0.078			0.0034	3.48e-09	0.083	0.058		0.026
	Arginine	20220407_Pu1210_ARG_2	0.747	1.37e-09	-4.92	-0.033			0.0011	2.96e-10	0.024	0.016		0.002
	Arginine	20220802_Pu1210_ARG_1	0.537	3.44e-09	-4.77	-0.181			0.0061	6.39e-09	0.155	0.097		0.073
	Octopine	20220407_Pu1210_OCT_1	0.731	1.96e-07	2.01	0.011			0.0076	4.4e-08	0.05	0.033		0.0043
	Octopine	20220407_Pu1210_OCT_2	0.749	2.68e-07	2.17	-0.032			0.014	9.48e-08	0.093	0.059		0.013
Ligand control	Arginine	20220408_Pu1210_ARG_ctrl
	Octopine	20220407_Pu1210_OCT_ctrl
SAR11_1336	Glycine betaine	20220510_Pu1336_BET_1	0.911	0	-14	-0.2			0.0048	1.59e-09	0.307	0.244		0.355
	Glycine betaine	20220510_Pu1336_BET_2	0.939	0	-13.9	-0.191			0.003	5.02e-09	0.282	0.209		0.266
	Glycine	20220510_Pu1336_GLY_2	1.02	5.5e-06	-5.83	0.031			0.014	4.91e-07	0.142	0.024		0.0018
	Glycine	20220511_Pu1336_GLY_1	0.8	5.41e-06	-6.35	-0.024			0.014	4.34e-07	0.184	0.019		0.0011
Ligand control	Betaine	20220510_Pu1336_BET_ctrl
	Glycine	20220511_Pu1336_GLY_ctrl_1
SAR11_1361	Alpha-ketoglutarate	20220330_Pu1361_AKG_1	0.844	6.7e-09	-15.6	-0.412			0.0018	1.58e-09	0.163	0.139		0.052
	Alpha-ketoglutarate	20220330_Pu1361_AKG_2	0.798	8.75e-09	-15.7	-0.462			0.002	3.56e-09	0.176	0.13		0.101
	Oxaloacetate	20220330_Pu1361_OXL_1	0.85	6.87e-09	-16.3	-0.496			0.002	1.71e-09	0.157	0.124		0.085
	Oxaloacetate	20220330_Pu1361_OXL_2	0.903	1.24e-08	-16.2	-0.401			0.0014	1.6e-09	0.106	0.087		0.032
Ligand control	Alpha-ketoglutarate	20220331_Pu1361_AKG_ctrl
	Oxaloacetate	20220331_Pu1361_OXL_ctrl
SeArgT	Arginine	20220829_argT_ARG_1	0.893	1.02e-08	-11.2	-0.055			0.0017	1.54e-09	0.082	0.064		0.022
	Arginine	20220831_argT_ARG_1	0.873	2.37e-09	-11.1	-0.286			0.002	2.23e-09	0.125	0.096		0.051
	Arginine	20220901_argT_ARG_1	0.876	2.08e-08	-11.4	-0.121			0.0067	1.33e-08	0.34	0.259		0.344
Ligand control		20220408_Pu1210_ARG_ctrl (same ligand)

### Sheet: Two-sets-of-sites
Protein	Ligand	File name	Temperature (°C)	[Cell] (M)	[Syringe] (M)		n1	n2	Ka,1 (M-1)	Ka,2 (M-1)	Kd,1 (M-1)	Kd,2 (M-1)	ΔH1 (cal/mol)	ΔH2 (cal/mol)	Offset		Standard deviation	n1	n2	Ka,1 (M-1)	Ka,2 (M-1)	ΔH1 (cal/mol)	ΔH2 (cal/mol)	Offset		95% probability bounds	Ka,1 (M-1)		Ka,2 (M-1)		ΔH1 (cal/mol)		ΔH2 (cal/mol)			Notes
SAR11_0769	Glucose	20220512_Pu0769_GLC_1	25.1	3e-05	0.00036		0.806326	0.759217	67402200000	51646500	1.48363e-11	1.93624e-08	-20983.4	-4003.55	-0.0977997			0.00163831	0.00854139	20519900000	18082900	124.87	138.029	0.0405247			26601200000	98469000000	19600800	88347700	-21228.6	-20738.9	-4277.44	-3735.93
	Glucose	20220512_Pu0769_GLC_2	25.1	3e-05	0.00036		0.821646	0.569555	75403900000	132548000	1.32619e-11	7.54444e-09	-22514.6	-4014.94	-0.0212119			0.00174771	0.00647814	17842800000	36393800	115.357	145.204	0.0327619			35527700000	99086800000	59672600	199989000	-22742.8	-22288.1	-4301.42	-3730.87
	Glucose	20220513_Pu0769_GLC_1	25.1	3e-05	0.00036		0.76945	0.641642	57277200000	28237800	1.7459e-11	3.54135e-08	-21414	-3882.61	-0.0858553			0.00173765	0.00983154	21400700000	11322800	117.559	146.952	0.0358222			21289400000	96922000000	10271800	52289700	-21643.3	-21182.4	-4180.03	-3603.45
	Glucose	20220802_Pu0769_GLC_1	25.2	3e-05	0.00036		0.675094	0.659956	9442200000	10323800	1.05908e-10	9.68636e-08	-21114.1	-4350.14	-0.00852827			0.00176309	0.00827446	516854000	1488480	119.539	139.851	0.0335785			8079440000	9985420000	7549050	13405200	-21348	-20878.8	-4625.89	-4076.82
Ligand control	Glucose	20220513_Pu0769_GLC_ctrl
SAR11_1210	Arginine	20220829_argT_Pu1210_ARG_competition_1	25.1	2.8e-05	0.0005		0.626209	0.993778	23587900000	101763000	4.23946e-11	9.82675e-09	-4233.07	-10785.7	-0.0013202			0.00639317	0.00732828	9770430000	25486100	138.511	102.849	0.0344336			10891700000	47852400000	64970800	162333000	-4500.9	-3956.75	-10990	-10586
	Arginine	20220829_argT_Pu1210_ARG_competition_2	25.1	2.8e-05	0.0005		0.631499	0.9732	43949500000	95911500	2.27534e-11	1.04263e-08	-4596.34	-10892.8	-0.0282423			0.00543014	0.0063507	26710000000	20373400	125.834	98.7568	0.0343322			18456200000	100554000000	64238000	143392000	-4841.85	-4347.72	-11088	-10700.8
Ligand control		20220408_Pu1210_ARG_ctrl (same ligand)

### Sheet: Competition experiments
Protein	Ligand	Competing ligand	File name	[Competing ligand] (M)	Temperature (°C)	[Cell] (M)	[Syringe] (M)		n	Ka (M-1)	Kd (M)	ΔH (kcal/mol)	Offset (µcal)		Standard deviation	n	Ka (M-1)	ΔH (kcal/mol)	Offset (µcal)	R2		95% probability bounds	Ka (M-1)		ΔH (kcal/mol)
SAR11_0953	Glutamate	Phenylalanine	20220511_Pu0953_GLU_PHE_competition_1	0.001	25.2	6e-05	0.0003		0.457765	1291210000	7.74467e-10	-12.4367	0.289128			0.00282192	200269000	0.10798	0.0454547	0.991584			949978000	1732260000	-12.6513	-12.228
	Glutamate	Phenylalanine	20220511_Pu0953_GLU_PHE_competition_2	0.001	25.1	6e-05	0.0003		0.48173	3113270000	3.21206e-10	-11.8463	-0.0136235			0.00229257	945766000	0.103956	0.0441809	0.997202			1863300000	5388300000	-12.0501	-11.6437
	Control		20220513_Pu0953_GLU_PHE_competition_ctrl
SAR11_1210	Arginine	Octopine	20220623_Pu1210_ARG_OCT_competition_1	0.001	25.1	5e-05	0.00025		0.234169	24860100000	4.02251e-11	-5.23934	-0.035101			0.00345709	5924290000	0.20799	0.0337723	0.990673			15822000000	38865000000	-5.66351	-4.84631
	Arginine	Octopine	20220624_Pu1210_ARG_OCT_competition_1	0.001	25.2	5e-05	0.00025		0.265057	8700430000	1.14937e-10	-4.79407	-0.0773466			0.0054444	2177900000	0.299599	0.0411243	0.994962			5288440000	13779600000	-5.42978	-4.25772
	Arginine	Octopine	20220624_Pu1210_ARG_OCT_competition_2	0.001	24.9	5e-05	0.00025		0.265353	14435500000	6.92737e-11	-4.46593	-0.0882936			0.00474734	3771130000	0.243641	0.0366156	0.994192			8667240000	23259800000	-4.97346	-4.01837
	Arginine	Octopine	20220802_Pu1210_ARG_OCT_competition_2	0.001	25.1	4e-05	0.00032		0.209316	11394100000	8.77647e-11	-5.01499	-0.0138663			0.0145829	4974830000	1.21647	0.033124	0.997316			4503270000	23523700000	-7.75527	-3.69409
	Arginine	Octopine	20220803_Pu1210_ARG_OCT_competition_1	0.00025	25.1	4e-05	0.00028		0.471501	57903900000	1.727e-11	-4.43756	-0.0538877			0.00316011	20068200000	0.130824	0.0319755	0.992548			25166300000	96550100000	-4.69912	-4.1864
	Arginine	Octopine	20220803_Pu1210_ARG_OCT_competition_2	0.00025	25.1	4e-05	0.00028		0.496979	57340800000	1.74396e-11	-4.46387	-0.157995			0.00262216	21736900000	0.0977379	0.039265	0.998513			22294000000	97213700000	-4.66608	-4.28011
	Control		20220815_Pu1210_ARG_OCT_competition_ctrl_1
			20220815_Pu1210_ARG_OCT_competition_ctrl_2
SAR11_1336	Betaine	Glycine	20220510_Pu1336_BET_GLY_competition_1	0.0025	25.1	4e-05	0.0004		0.940378	512941000	1.94954e-09	-13.1501	0.0469709			0.00725619	63052600	0.13023	0.0575491	0.996116			401931000	648939000	-13.4133	-12.9017
	Betaine	Glycine	20220511_Pu1336_BET_GLY_competition_1	0.0025	25.1	4e-05	0.0004		0.964773	571744000	1.74903e-09	-13.4698	0.0692727			0.00679733	60227400	0.115101	0.0541098	0.997462			463939000	699964000	-13.7	-13.2482
	Control		20220511_Pu1336_BET_GLY_competition_ctrl

### Sheet: Two ligands (SAR11_0769)
Protein	Ligand	File name	Temperature (°C)	[Cell] (M)	[Syringe] (M)		n	Anomer fraction	Ka, high (M-1)	Ka, low (M-1)	Kd, high (M)	Kd, low (M)	ΔHhigh (cal/mol)	ΔHlow (cal/mol)	Offset (µcal)		Standard deviation	n	Anomer fraction	Ka, high (M-1)	Ka, low (M-1)	ΔHhigh (cal/mol)	ΔHlow (cal/mol)	Offset (µcal)		95% probability bounds	Ka,high (M-1)		Ka,low (M-1)		ΔHhigh (cal/mol)		ΔHlow (cal/mol)			Notes
SAR11_0769	Glucose	20220512_Pu0769_GLC_1	25.1	3e-05	0.00036		0.806323	0.486112	71112800000	32116100	1.40622e-11	3.1137e-08	-24877.6	-16932.3	-0.078082			0.00162078	0.00307025	18605300000	6427620	242.78	140.231	0.0421616			33024700000	98588900000	22402900	47270600	-25376.7	-24421.6	-17207	-16656.1
	Glucose	20220512_Pu0769_GLC_2	25.1	3e-05	0.00036		0.821635	0.409696	75231100000	15287500	1.32924e-11	6.54129e-08	-25341.2	-18458.4	-0.0135648			0.00175628	0.00296605	17376200000	2179910	177.226	165.811	0.0325381			37153600000	99015300000	11658200	20167900	-25691.3	-24990.7	-18781.1	-18132
	Glucose	20220513_Pu0769_GLC_1	25.1	3e-05	0.00036		0.769223	0.455085	65019000000	53923100	1.53801e-11	1.85449e-08	-24742.9	-17480.8	-0.0744735			0.00171132	0.0039377	19405600000	8808330	219.17	149.43	0.0361301			29016900000	97707500000	39512400	73726700	-25182.6	-24322.1	-17768.3	-17184.6
	Glucose	20220802_Pu0769_GLC_1	25.2	3e-05	0.00036		0.675043	0.493334	85304900000	31218800	1.17227e-11	3.2032e-08	-25104.2	-16772.7	-0.0418084			0.00174148	0.00284606	11682000000	5222180	210.874	147.63	0.0324882			57004400000	99484300000	22691800	42995300	-25518	-24692	-17064.1	-16485.5
Ligand control	Glucose	20220513_Pu0769_GLC_ctrl
