## Supplementary material for "Ultrahigh-affinity transport proteins from ubiquitous marine bacteria reveal mechanisms and global patterns of nutrient uptake": Data S2

### Sheet: Supplementary Dataset 2
Supplementary Dataset 2. Binding affinities of previously reported SBPs. In cases where multiple ligands were tested for binding, or multiple methods were used to measure binding affinity,
the smallest dissociation constant (highest affinity) is given. Abbreviations: CD, circular dichroism; DSF, differential scanning fluorimetry; ED, equilibrium dialysis; IF, intrinsic tryptophan fluorescence;
ITC, isothermal titration calorimetry; RA, radioassay; SPR, surface plasmon resonance.
Protein	Ligand	Organism	Kd (nM)	Method	Reference	Notes
Sugar-binding proteins
Glucose-binding protein	Glucose	Sulfolobus solfataricus	430	RA	(Albers et al. 1999)
SCO5232 (dasA)	N,N'-diacetylchitobiose	Streptomyces coelicolor	32.2	SPR	(Saito et al. 2007)
Allose-binding protein (alsB)	Allose	Escherichia coli	330	IF	(Kim et al. 1997)
malE	Maltose	Alicyclobacillus acidocaldarius	1500	RA	(Hülsmann et al. 2000)
Cellobiose-binding protein	Cellobiose	Streptomyces reticuli	1500	ED	(Schlösser and Schrempf 1996)
malE1	Trehalose	Thermus thermophilus	67	ED	(Silva et al. 2005)
gacH	Maltotetraose	Streptomyces glaucescens	1700	ITC	(Vahedi-Faridi et al. 2010)
ytfQ	Arabinose	Escherichia coli	1300	IF	(Horler et al. 2009)
acbH	β-D-galactopyranose (galactose)	Actinoplanes sp.	9.8	ITC	(Licht et al. 2011)
ppGBP	Glucose	Pseudomonas putida	300	RA	(Pandey et al. 2016)
treE	Trehalose	Thermotoga maritima	24	IF	(Boucher and Noll 2011)
malE	Maltose/trehalose	Thermococcus litoralis	160	ED	(Horlacher et al. 1998)
fvcA	Fructosyl valine	Arthrobacter sp.	300	IF	(Sakaguchi-Mikami et al. 2013)
bxlE	Xylobiose	Streptomyces thermoviolaceus	8.42	SPR	(Tsujibo et al. 2004)
cycB	γ-Cyclodextrin	Bacillus subtilis	110000	SPR	(Kamionka and Dahl 2001)
BbrY_0420	4-galactobiose	Bifidobacterium breve	23.7	SPR	(Shigehisa et al. 2015)
BlMnBP1	Mannotriose	Bifidobacterium animalis	81.7	SPR	(Ejby et al. 2019)
BlMnBP2	Mannotriose	Bifidobacterium animalis	71.2	SPR	(Ejby et al. 2019)
Smon0123	Chondroitin disaccharide	Streptobacillus moniliformis	635	IF	(Oiki et al. 2017)
melB	Galactinol	Agrobacterium fabrum	10	IF	(Meyer et al. 2018)
VhCBP	N,N'-diacetylchitobiose	Vibrio harveyi	31	ITC	(Suginta et al. 2018)
rafE	Panose	Streptococcus pneumoniae	80200	ITC	(Hobbs et al. 2019)
ngcE	N-acetylglucosamine	Streptomyces olivaceoviridis	8.3	SPR	(Saito et al. 2006)
satA	N-acetylneuraminic acid	Haemophilus ducreyi	133	ITC	(Gangi Setty et al. 2018)
ngcESco	N-acetylglucosamine	Streptomyces coelicolor	1150	ITC	(Iinuma et al. 2018)
BlMsmE	Galactinol	Bacillus licheniformis	134	ITC	(Zhang et al. 2020)
MsBP (MITS9220_00117)	Fructose-1,6-bisphosphate	Synechococcus sp.	5800	ITC	(Ford et al. 2022)
manH	Mannopentose	Bacillus sp.	820	ITC	(Song et al. 2016)
SO-BP (Lin1841)	β-1,2-glucooligosaccharide	Listeria innocua	750	ITC	(Abe et al. 2018)	25 °C
galE2	Galactose	Geobacillus stearothermophilus	1400	ITC	(Shulami et al. 2020)
chvE	D-Galactose	Agrobacterium tumefaciens	130	IF	(He et al. 2009)
malE	Maltotriose	Streptococcus sp.	220	ITC	(Shelburne et al. 2007)	24 °C
Maltose-binding protein	Maltose	Aeromonas hydrophila	1600	ED	(Bentrup et al. n.d.)
malE	Maltotriose	Escherichia coli	160		(Miller et al. 1983)	Reference therein
abnE	Arabino-tetraose	Geobacillus stearothermophilus	193	ITC	(Lansky et al. 2020)
cuaA	Cellobiose	Ruminiclostridium cellulolyticum	240	ITC	(Fosses et al. 2017)
cebE	Cellobiose	Streptomyces scabies	2.1	IF	(Jourdan et al. 2016)
Glucose-binding protein	Glucose	Thermus thermophilus	80	IF	(Cuneo et al. 2006)
mglB-2 (Tp38)	Glucose	Treponema pallidum	152	IF	(Deka et al. 2004)
Glucose-binding protein	Glucose	Pseudomonas aeruginosa	350	ED	(Stinson et al. 1977)
GNB/LNB-binding protein	Galacto-N-biose	Bifidobacterium longum	10	ITC	(Suzuki et al. 2008)
lpqY	Trehalose	Mycobacterium tuberculosis	6580		(Sharma et al. 2022)
yesO	Rhamnogalactouran	Bacillus subtilis	1600	IF	(Sugiura et al. 2020)
TTHA0356	Trehalose	Thermus thermophilus	58	ITC	(Chandravanshi et al. 2020)	Binding analysis could only be performed on a mutant protein, so actual affinity is higher
socA	Deoxyfructosyl glutamine	Agrobacterium tumefaciens	56.9	IF	(Marty et al. 2016)
motA	Mannopine	Agrobacterium tumefaciens	4	IF	(Marty et al. 2016)
accA	Agrocinopnie A	Agrobacterium tumefaciens	300	ITC	(El Sahili et al. 2015)
TTC1288	Maltotriose	Thermus thermophilus	1000	CD	(Cuneo et al. 2009)
Arabinose-binding protein	Arabinose	Escherichia coli	98	IF	(Miller et al. 1983)
Glucose/galactose-binding protein	Glucose	Escherichia coli	200		(Miller et al. 1983)	Reference therein
CMMBP	Cyclic α-maltosyl-(1→6)-maltose	Arthrobacter globiformis	9.6	ITC	(Kohno et al. 2020)
BLLJ_0208	β-arabinobiose	Bifidobacterium longum	150	ITC	(Miyake et al. 2020)
SPH1118	Pectin	Sphingomonas sp.	8500	Other	(Konishi et al. 2020)
NgtS	Man5GlcNAc	Streptococcus pneumoniae	960	ITC	(Robb et al. 2017)
Algp7	Alginate	Sphingomonas sp.	719	Other	(Temtrirath et al. 2015)
MalX	Maltotriose	Streptococcus pneumoniae	1960	ITC	(Abbott et al. 2010)
FcsSBP	B-antigen trisaccharide	Streptococcus pneumoniae	870	ITC	(Higgins et al. 2009)
CbtA	Cellobiose	Pyrococcus furiosus	45	RA	(Koning et al. 2001)
CymE	α-Cyclodextrin	Klebsiella oxytoca	20	ITF	(Pajatsch et al. 1998)
TM0031 (bglE)	Cellobiose	Thermotoga maritima	900	ITF	(Nanavati et al. 2006)
TM1223 (manE)	β-1,4-mannobiose	Thermotoga maritima	13000	ITF	(Nanavati et al. 2006)
TM1226 (manD)	β-1,4-mannotetraose	Thermotoga maritima	380	ITF	(Nanavati et al. 2006)
TM0114 (xylE)	Xylose	Thermotoga maritima	13.5	ITF	(Nanavati et al. 2006)
TM0418 (inoE)	myo-inositol	Thermotoga maritima	24000	ITF	(Nanavati et al. 2006)
TM0432 (aguE)	α-1,4-digalacturonic acid	Thermotoga maritima	250	ITF	(Nanavati et al. 2006)
TM0958 (rbsB)	Ribose	Thermotoga maritima	400	ITF	(Nanavati et al. 2006)
TM1204 (malE1)	Maltotriose	Thermotoga maritima	8	ITF	(Nanavati et al. 2006)
TM1839 (malE2)	Maltose	Thermotoga maritima	8400	ITF	(Nanavati et al. 2006)
tmMnBP3	Cellopentaose	Thermotoga maritima	< 1.0	Other	(Ghimire-Rijal et al. 2014)
tmMnBP6	Mannopentaose	Thermotoga maritima	< 3.7	Other	(Ghimire-Rijal et al. 2014)
Amino acid-binding proteins
metQ	D-methionine	Helicobacter pylori	9500	ITC	(Rahman et al. 2021)
fliY	L-cystine	Escherichia coli	9300	ITC	(Sabrialabed et al. 2020)
gluB	L-glutamate	Corynebacterium glutamicum	0.6	IF	(Capo et al. 2020)	Excluded from Fig. 3B; Kd unreliable due to use of direct titration below limit of quantitation
metQ	L-methionine	Neisseria meningitides	0.2	ITC	(Nguyen et al. 2019)	Excluded from Fig. 3B; Kd unreliable due to use of direct titration below limit of quantitation
tcyA	L-cystine	Candidatus Liberibacter asiaticus	1260	SPR	(Kumar et al. 2019)
metQ	L-methionine	Neisseria meningitidis	7.48	SPR	(Semchenko et al. 2017)
hisJ	L-histidine	Escherichia coli	114	ITC	(Chu et al. 2013)
glnPQ - SBD1	L-glutamine	Enterococcus faecalis	130	ITC	(Fulyani et al. 2013)
glnPQ - SBD2	L-glutamine	Enterococcus faecalis	1490	ITC	(Fulyani et al. 2013)
glnPQ - SBD1	L-asparagine	Streptococcus pneumoniae	1420	ITC	(Fulyani et al. 2013)
glnPQ - SBD2	L-glutamine	Streptococcus pneumoniae	700	ITC	(Fulyani et al. 2013)
glnPQ - SBD1	L-asparagine	Lactococcus lactis	200	ITC	(Fulyani et al. 2013)
glnPQ - SBD2	L-glutamine	Lactococcus lactis	900	ITC	(Fulyani et al. 2013)
gshT	Glutathione (reduced)	Streptococcus mutans	470	ITC	(Vergauwen et al. 2013)
metQ	L-methionine	Streptococcus pneumoniae	26.6	ITC	(Basavanna et al. 2013)
Ngo0372	L-cystine	Neisseria gonorrhoeae	21	ITC	(Bulut et al. 2012)
Ngo2014	L-cysteine	Neisseria gonorrhoeae	26	ITC	(Bulut et al. 2012)
GbpAHI	Glutathione (oxidized)	Haemophilus influenzae	12900	ITC	(Vergauwen et al. 2011)
GbpAAp	Glutathione (oxidized)	Actinobacillus pleuropneumoniae	330	ITC	(Vergauwen et al. 2011)
GbpAHp	Glutathione (reduced)	Haemophilus parasuis	1900	ITC	(Vergauwen et al. 2011)
GbpAPm	Glutathione (oxidized)	Pasteurella multocida	150	ITC	(Vergauwen et al. 2011)
aatJ	L-glutamate	Pseudomonas putida	300	ED	(Singh and Röhm 2008)
artJ	L-arginine	Geobacillus stearothermophilus	39	RA	(Vahedi-Faridi et al. 2008)
PEB1a	L-aspartate	Campylobacter jejuni	500	IF	(Leon-Kempis et al. 2006)
Cj0982	L-cysteine	Camplyobacter jejuni	140	IF	(Müller et al. 2005)
livJ	L-isoleucine	Escherichia coli	900		(Trakhanov et al. 2005)	Reference therein
artJ	L-arginine	Geobacillus stearothermophilus	390	RA	(Fleischer et al. 2005)
lapT	L-arginine	Pasteurella haemolytica	170	ED	(Caskey et al. 1996)
argT	L-arginine	Salmonella enterica	23	ITC	(Clifton and Jackson 2016)
glnH	L-glutamine	Escherichia coli	106	ITC	(Clifton and Jackson 2016)
gltI	L-glutamate	Escherichia coli	344	ITC	(Clifton and Jackson 2016)
Glutamate-binding protein	L-glutamate	Rhodobacter sphaeroides	1300	RA	(Jacobs et al. 1995)
Leucine-binding protein	L-leucine	Pseudomonas aeruginosa	540	RA	(Ohnishi and Kiritani 1983)
Leucine/isoleucine/valine-binding protein	L-isoleucine	Pseudomonas aeruginosa	150	RA	(Ohnishi and Kiritani 1983)
PFL_0071	L-methionine	Pseudomonas protegens	96	ITC	(Zerbs et al. 2017)
PFL_0230	L-methionine	Pseudomonas protegens	30	ITC	(Zerbs et al. 2017)
PFL_3189	L-methionine	Pseudomonas protegens	45	ITC	(Zerbs et al. 2017)
metQ	L-methionine	Escherichia coli	15	ITC	(Zerbs et al. 2017)
glnH	L-aspartate	Corynebacterium glutamicum	264000	ITC	(Sundermeyer et al. 2022)
Osmolyte-binding proteins
opuAC	Glycine betaine	Bacillus subtilis	17000	IF	(Horn et al. 2006)
opuBC	Choline	Bacillus subtilis	30200	IF	(Pittelkow et al. 2011)
yehZ	Glycine betaine	Escherichia coli	1990000	ITC	(Lang et al. 2015)	Excluded from Fig. 3b, because this binding activity was later shown not to be physiologically relevant (Herrou et al. 2017)
proX	Glycine betaine	Escherichia coli	1300	ITC	(Lang et al. 2015)
choX	Choline	Brucella abortus	7	IF	(Herrmann et al. 2013)
proX	Proline betaine	Archaeoglobus fulgidus	50	IF	(Tschapek et al. 2011)
opuAC	Glycine betaine	Lactococcus lactis	3800	ITC	(Wolters et al. 2010)
choX	Choline	Sinorhizobium meliloti	2300	IF	(Oswald et al. 2008)
ehuB	Hydroxyectoine	Sinorhizobium meliloti	500	IF	(Hanekop et al. 2007)
tauA	Taurine	Escherichia coli	11.3	ED	(Javaux et al. 2007)
egtU	Ergothioneine	Streptococcus pneumoniae	50	IF	(Zhang et al. 2022)
egtU	Ergothioneine	Enterococcus faecalis	62.5	IF	(Zhang et al. 2022)
egtU	Ergothioneine	Staphylococcus aureus	217	IF	(Zhang et al. 2022)
egtU	Ergothioneine	Listeria monocytogenes	55.6	IF	(Zhang et al. 2022)
proX	Glycine betaine	Synechococcus sp. MITS9220	1200	DSF	(Ford et al. 2022)
proX	Glycine betaine	Synechococcus sp. WH8102	12000	DSF	(Ford et al. 2022)
Other
OppA	SNSS (tetrapeptide)	Bacillus subtilis	430	ITC	(Hughes et al. 2022)
PnrA	Guanosine	Streptococcus pneumoniae	290	MST	(Abdullah et al. 2021)
GlnH	l-aspartate	Corynebacterium glutamicum	264000	ITC	(Sundermeyer et al. 2022)
DppA	SVAA tetrapeptide	Mycobacterium tuberculosis	12	SPR	(Fernando et al. 2022)
PotF	Spermidine	Xanthomonas citri	≤ 2	ITF	(Cremonesi et al. 2021)
PiuA	Various siderophores	Streptococcus pneumoniae	≤ 1	ITF	(Zhang et al. 2020)
SstD	Various siderophores	Staphylococcus aureus	≤ 1	ITF	(Zhang et al. 2020)
DR1571	Pentaglycine	Deinococcus radiodurans	5200	ITF	(Stefan et al. 2020)
MoaA	Mannopinic acid	Agrobacterium tumefaciens	2.1	ITC	(Vigouroux et al. 2020)
MotA	Mannopine	Agrobacterium tumefaciens	4	ITC	(Vigouroux et al. 2020)
DppA	STSA (tetrapeptide)	Helicobacter pylori	5850	ITC	(Rahman et al. 2019)
PqqT	Pyrroloquinoline quinone	Methylobacterium extorquens	49.8	ITC	(Ho and Cotruvo 2019)
OppA	Bradykinin (oligopeptide)	Lactococcus lactis	130	Other	(Norcross et al. 2019)
AgaA	Agropinic acid	Agrobacterium tumefaciens	67	ITF	(Marty et al. 2019)
AgtB	Agropinic acid	Agrobacterium tumefaciens	47	ITC	(Marty et al. 2019)
nthiOppA	Heme	Haemophilus influenzae	244	SPR	(Tanaka and Pinkett 2018)
nthiHbpA	Heme	Haemophilus influenzae	382	SPR	(Tanaka and Pinkett 2018)
nthiSapA	Heme	Haemophilus influenzae	1100	SPR	(Tanaka and Pinkett 2018)
NTHI0310	Heme	Haemophilus influenzae	420	SPR	(Tanaka and Pinkett 2018)
CeuE	Bis(2,3-dihydroxybenzoyl-l-serine)	Campylobacter jejuni	10.1	ITF	(Wilde et al. 2019)
VctP	Bis(2,3-dihydroxybenzoyl-l-serine)	Vibrio cholerae	< 1	ITF	(Wilde et al. 2019)
FhuD2	Fe(III)-desferrioxamine B	Staphylococcus aureus	48	ITF	(Endicott et al. 2017)
PiaA	Ferrichrome	Streptococcus pneumoniae	5.75	ITC	(Zhang et al. 2017)
EcBtuF	Cyanocobalamin	Escherichia coli	9.1	Other	(Mireku et al. 2017)
PFL_0242	α-keto-γ-(methylthio)butyric acid	Pseudomonas fluorescens	270	ITC	(Zerbs et al. 2017)
PFL_4165	3-(methylthio)propylamine	Pseudomonas fluorescens	20	ITC	(Zerbs et al. 2017)
MbnE	Methanobactin	Methylosinus trichosporium	6070	SPR	(Dassama et al. 2016)
FecB	Fe(III) citrate	Escherichia coli	2000	ITC	(Banerjee et al. 2016)
CeuE	Nickel(II) histidine complex	Helicobacter pylori	790	SPR	(Shaik et al. 2013)
RPA1789	Coumarate	Rhodopseudomonas palustris	2.6	ITF	(Salmon et al. 2013)
RPA1782	Coumarate	Rhodopseudomonas palustris	8	ITF	(Salmon et al. 2013)
IbpA	Myo-inositol	Caulobacter crescentus	760	ITC	(Herrou and Crosson 2013)
YfiY	Fe(III)-arthrobactin	Bacillus subtilis	55	ITF	(Miethke et al. 2013)
YxeB	Ferrioxamine E	Bacillus subtilis	11	ITF	(Miethke et al. 2013)
FhuD	Ferrichrome	Bacillus subtilis	43	ITF	(Miethke et al. 2013)
YfmC	Fe(III)-dicitrate	Bacillus subtilis	20	ITF	(Miethke et al. 2013)
FhuD	Ferrioxamine B	Listeria monocytogenes	44	ITF	(Xiao et al. 2011)
HupD	Haemin	Listeria monocytogenes	26	ITF	(Xiao et al. 2011)
HmuT	Heme	Yersinia pestis	0.29	ITC	(Mattle et al. 2010)
DesE	Ferrioxamine E	Streptomyces coelicolor	11	ITF	(Patel et al. 2010)
CchF	Ferricoelichelin	Streptomyces coelicolor	330	ITF	(Patel et al. 2010)
CdtB	Ferricoelichelin	Streptomyces coelicolor	39	ITF	(Patel et al. 2010)
YclQ	Fe(III)-(3,4-dihydroxybenzoate)2	Bacillus subtilis	4.2	ITF	(Zawadzka, Kim, et al. 2009)
BtuF	Cyanocobalamin	Photobacterium damselae	6000	Other	(Boiani et al. 2009)
EppA	EDTA	Bacterium BNC1	25	ITC	(Zhang et al. 2007)
Tp0655	Putrescine	Treponema pallidum	10	ITC	(Machius et al. 2007)
NikA	Hemin	Escherichia coli	420	ITF	(Shepherd et al. 2007)
HTP	Heme	Pseudomonas aeruginosa	1.2	ITF	(Tong and Guo 2007)
FeuA	Ferri-bacillibactin	Bacillus subtilis	57	ITF	(Miethke et al. 2006)
PnrA	Guanosine	Treponema pallidum	71	ITC	(Deka et al. 2006)
DppP	Trilysine	Lactococcus lactis	70	ITF	(Sanz et al. 2003)
Thiamin-binding protein	Thiamin	Escherichia coli	800	RA	(Hollenbach et al. 2002)
FeuA	Fe(III)-enterobactin	Bacillus cereus	12	ITF	(Zawadzka, Abergel, et al. 2009)
FatB	Fe(III)-3,4-dihydroxybenzoate	Bacillus cereus	1.2	ITF	(Zawadzka, Abergel, et al. 2009)
FpuA	Petrobactin	Bacillus cereus	23	ITF	(Zawadzka, Abergel, et al. 2009)
YfiY	Fe(III)-schizokinen	Bacillus cereus	34	ITF	(Zawadzka, Abergel, et al. 2009)
YxeB	Fe(III)-desferrioxamine	Bacillus cereus	18	ITF	(Zawadzka, Abergel, et al. 2009)
GgtB	Glucosylglycerol	Synechocystis sp.	450	RA	(Mikkat and Hagemann 2000)
DppA	Various dipeptides	Lactococcus lactis	< 20	ITF	(Sanz et al. 2000)
PotD	Spermidine	Escherichia coli	3700	RA	(Kashiwagi et al. 1996)
ProX	Phloretin	Mycobacterium tuberculosis	23000	ITF	(Zhao et al. 2018)
TP_0144	Thiamine	Treponema pallidum	32.6	ED	(Bian et al. 2015)
TDE_0143	Thiamine	Treponema denticola	36.5	ED	(Bian et al. 2015)
OppA	PFK (tripeptide)	Escherichia coli	0.33	ITF	(Klepsch et al. 2011)
FhuD	Iron(III)-desferroxamine	Streptococcus agalactiae	50	ITF	(Clancy et al. 2006)
MppA	Murein tripeptide	Escherichia coli	240	ITF	(Maqbool et al. 2011)
BtuF	Dicyanocobinamide	Vibrio cholerae	660	ITF	(Agarwal et al. 2019)
FepB	Ferrienterobactin	Escherichia coli	30	ITF	(Chu et al. 2014)	Reference therein
References
Abbott, D. W. et al. The molecular basis of glycogen breakdown and transport in Streptococcus pneumoniae. Mol. Microbiol. 77, 183–199 (2010).
Abdullah, M. R. et al. Crystal structure and pathophysiological role of the pneumococcal nucleoside-binding protein PnrA. J. Mol. Biol. 433, 166723 (2021).
Abe, K. et al. Structural and thermodynamic insights into β-1,2-glucooligosaccharide capture by a solute-binding protein in Listeria innocua. J. Biol. Chem. 293, 8812–8828 (2018).
Agarwal, S., Dey, S., Ghosh, B., Biswas, M. & Dasgupta, J. Mechanistic basis of vitamin B12 and cobinamide salvaging by the Vibrio species. Biochim. Biophys. Acta Proteins Proteom. 1867, 140–151 (2019).
Albers, S. V. et al. Glucose transport in the extremely thermoacidophilic Sulfolobus solfataricus involves a high-affinity membrane-integrated binding protein. J. Bacteriol. 181, 4285–4291 (1999).
Banerjee, S., Paul, S., Nguyen, L. T., Chu, B. C. H. & Vogel, H. J. FecB, a periplasmic ferric-citrate transporter from E. coli, can bind different forms of ferric-citrate as well as a wide variety of metal-free and metal-loaded tricarboxylic acids. Metallomics 8, 125–133 (2016).
Bian, J., Tu, Y., Wang, S.-M., Wang, X.-Y. & Li, C. Evidence that TP0144 of Treponema pallidum is a thiamine-binding protein. J. Bacteriol. 197, 1164–1172 (2015).
Boiani, R. et al. Expression and characterization of the periplasmic cobalamin-binding protein of Photobacterium damselae subsp. piscicida. J. Fish Dis. 32, 745–753 (2009).
Boucher, N. & Noll, K. M. Ligands of thermophilic ABC transporters encoded in a newly sequenced genomic region of Thermotoga maritima MSB8 screened by differential scanning fluorimetry. Appl. Environ. Microbiol. 77, 6395–6399 (2011).
Bulut, H. et al. Crystal structures of two solute receptors for L-cystine and L-cysteine, respectively, of the human pathogen Neisseria gonorrhoeae. J. Mol. Biol. 415, 560–572 (2012).
Capo, A. et al. Structural features of the glutamate-binding protein from Corynebacterium glutamicum. Int. J. Biol. Macromol. 162, 903–912 (2020).
Caskey, L. S., Lamphear, J. G. & Highlander, S. K. Binding-protein-dependent arginine transport in Pasteurella haemolytica. Microbiology (Reading, Engl.) 142, 1739–1747 (1996).
Chandravanshi, M., Gogoi, P. & Kanaujia, S. P. Structural and thermodynamic correlation illuminates the selective transport mechanism of disaccharide α-glycosides through ABC transporter. FEBS J. 287, 1576–1597 (2020).
Chu, B. C. H., DeWolf, T. & Vogel, H. J. Role of the two structural domains from the periplasmic Escherichia coli histidine-binding protein HisJ. J. Biol. Chem. 288, 31409–31422 (2013).
Chu, B. C. H., Otten, R., Krewulak, K. D., Mulder, F. A. A. & Vogel, H. J. The solution structure, binding properties, and dynamics of the bacterial siderophore binding protein FepB. J. Biol. Chem. 289, 29219–29234 (2014).
Clancy, A. et al. Evidence for siderophore-dependent iron acquisition in group B streptococcus. Mol. Microbiol. 59, 707–721 (2006).
Clifton, B. E. & Jackson, C. J. Ancestral protein reconstruction yields insights into adaptive evolution of binding specificity in solute-binding proteins. Cell Chem. Biol. 23, 236–245 (2016).
Cremonesi, A. S. et al. The citrus plant pathogen Xanthomonas citri has a dual polyamine-binding protein. Biochem. Biophys. Rep. 28, 101171 (2021).
Cuneo, M. J., Changela, A., Beese, L. S. & Hellinga, H. W. Structural adaptations that modulate monosaccharide, disaccharide, and trisaccharide specificities in periplasmic maltose-binding proteins. J. Mol. Biol. 389, 157–166 (2009).
Cuneo, M. J., Changela, A., Warren, J. J., Beese, L. S. & Hellinga, H. W. The crystal structure of a thermophilic glucose binding protein reveals adaptations that interconvert mono and di-saccharide binding sites. J. Mol. Biol. 362, 259–270 (2006).
Dassama, L. M. K., Kenney, G. E., Ro, S. Y., Zielazinski, E. L. & Rosenzweig, A. C. Methanobactin transport machinery. Proc. Natl. Acad. Sci. USA 113, 13027–13032 (2016).
Deka, R. K. et al. The PnrA (Tp0319; TmpC) lipoprotein represents a new family of bacterial purine nucleoside receptor encoded within an ATP-binding cassette (ABC)-like operon in Treponema pallidum. J. Biol. Chem. 281, 8072–8081 (2006).
Deka, R. K., Goldberg, M. S., Hagman, K. E. & Norgard, M. V. The Tp38 (TpMglB-2) lipoprotein binds glucose in a manner consistent with receptor function in Treponema pallidum. J. Bacteriol. 186, 2303–2308 (2004).
Ejby, M. et al. Two binding proteins of the ABC transporter that confers growth of Bifidobacterium animalis subsp. lactis ATCC27673 on β-mannan possess distinct manno-oligosaccharide-binding profiles. Mol. Microbiol. 112, 114–130 (2019).
El Sahili, A. et al. A pyranose-2-phosphate motif is responsible for both antibiotic import and quorum-sensing regulation in Agrobacterium tumefaciens. PLoS Pathog. 11, e1005071 (2015).
Endicott, N. P., Lee, E. & Wencewicz, T. A. Structural basis for xenosiderophore utilization by the human pathogen Staphylococcus aureus. ACS Infect. Dis. 3, 542–553 (2017).
Fernando, D. M. et al. Biophysical analysis of the Mycobacteria tuberculosis peptide binding protein DppA reveals a stringent peptide binding pocket. Tuberculosis (Edinb) 132, 102157 (2022).
Fleischer, R., Wengner, A., Scheffel, F., Landmesser, H. & Schneider, E. Identification of a gene cluster encoding an arginine ATP-binding-cassette transporter in the genome of the thermophilic Gram-positive bacterium Geobacillus stearothermophilus strain DSMZ 13240. Microbiology (Reading, Engl.) 151, 835–840 (2005).
Ford, B. A., Michie, K. A., Paulsen, I. T., Mabbutt, B. C. & Shah, B. S. Novel functional insights into a modified sugar-binding protein from Synechococcus MITS9220. Sci. Rep. 12, 4805 (2022).
Ford, B. A., Ranjit, P., Mabbutt, B. C., Paulsen, I. T. & Shah, B. S. ProX from marine Synechococcus spp. show a sole preference for glycine‐betaine with differential affinity between ecotypes. Environ. Microbiol. 24, 6071–6085 (2022).
Fosses, A. et al. A seven-gene cluster in Ruminiclostridium cellulolyticum is essential for signalization, uptake and catabolism of the degradation products of cellulose hydrolysis. Biotechnol Biofuels 10, 250 (2017).
Fulyani, F. et al. Functional diversity of tandem substrate-binding domains in ABC transporters from pathogenic bacteria. Structure 21, 1879–1888 (2013).
Gangi Setty, T. et al. Molecular characterization of the interaction of sialic acid with the periplasmic binding protein from Haemophilus ducreyi. J. Biol. Chem. 293, 20073–20084 (2018).
Ghimire-Rijal, S., Lu, X., Myles, D. A. & Cuneo, M. J. Duplication of genes in an ATP-binding cassette transport system increases dynamic range while maintaining ligand specificity. J. Biol. Chem. 289, 30090–30100 (2014).
Hanekop, N. et al. Crystal structure of the ligand-binding protein EhuB from Sinorhizobium meliloti reveals substrate recognition of the compatible solutes ectoine and hydroxyectoine. J. Mol. Biol. 374, 1237–1250 (2007).
He, F. et al. Molecular basis of ChvE function in sugar binding, sugar utilization, and virulence in Agrobacterium tumefaciens. J. Bacteriol. 191, 5802–5813 (2009).
Herrmann, C. K. et al. Identification and characterization of a high-affinity choline uptake system of Brucella abortus. J. Bacteriol. 195, 493–501 (2013).
Herrou, J. & Crosson, S. myo-inositol and D-ribose ligand discrimination in an ABC periplasmic binding protein. J. Bacteriol. (2013). doi:10.1128/JB.00116-13
Herrou, J. et al. Conserved ABC transport system regulated by the general stress response pathways of Alpha- and Gammaproteobacteria. J. Bacteriol. 199, (2017).
Higgins, M. A., Abbott, D. W., Boulanger, M. J. & Boraston, A. B. Blood group antigen recognition by a solute-binding protein from a serotype 3 strain of Streptococcus pneumoniae. J. Mol. Biol. 388, 299–309 (2009).
Ho, J. V. & Cotruvo, J. A. A periplasmic binding protein for pyrroloquinoline quinone. Biochemistry 58, 2665–2669 (2019).
Hobbs, J. K., Meier, E. P. W., Pluvinage, B., Mey, M. A. & Boraston, A. B. Molecular analysis of an enigmatic Streptococcus pneumoniae virulence factor: The raffinose-family oligosaccharide utilization system. J. Biol. Chem. 294, 17197–17208 (2019).
Hollenbach, A. D., Dickson, K. A. & Washabaugh, M. W. Overexpression, purification, and characterization of the periplasmic space thiamin-binding protein of the thiamin traffic ATPase in Escherichia coli. Protein Expr. Purif. 25, 508–518 (2002).
Höner zu Bentrup, K., Schmid & Schneider, E. Maltose transport in Aeromonas hydrophila: purification, biochemical characterization and partial protein sequence analysis of a periplasmic maltose-binding protein. Microbiology (Reading, Engl.) 140, 945–951 (1994).
Horlacher, R. et al. Archaeal binding protein-dependent ABC transporter: molecular and biochemical analysis of the trehalose/maltose transport system of the hyperthermophilic archaeon Thermococcus litoralis. J. Bacteriol. 180, 680–689 (1998).
Horler, R. S. P. et al. Furanose-specific sugar transport: characterization of a bacterial galactofuranose-binding protein. J. Biol. Chem. 284, 31156–31163 (2009).
Horn, C. et al. Molecular determinants for substrate specificity of the ligand-binding protein OpuAC from Bacillus subtilis for the compatible solutes glycine betaine and proline betaine. J. Mol. Biol. 357, 592–606 (2006).
Hughes, A. M. et al. Peptide transport in Bacillus subtilis – structure and specificity in the extracellular solute binding proteins OppA and DppE. Microbiology (Reading, Engl.) 168, 001274 (2022).
Hülsmann, A., Lurz, R., Scheffel, F. & Schneider, E. Maltose and maltodextrin transport in the thermoacidophilic gram-positive bacterium Alicyclobacillus acidocaldarius is mediated by a high-affinity transport system that includes a maltose binding protein tolerant to low pH. J. Bacteriol. 182, 6292–6301 (2000).
Iinuma, C. et al. NgcESco acts as a lower-affinity binding protein of an ABC transporter for the uptake of N,N’-diacetylchitobiose in Streptomyces coelicolor A3(2). Microbes Environ. 33, 272–281 (2018).
Jacobs, M. H., Driessen, A. J. & Konings, W. N. Characterization of a binding protein-dependent glutamate transport system of Rhodobacter sphaeroides. J. Bacteriol. 177, 1812–1816 (1995).
Javaux, C., Joris, B. & De Witte, P. Functional characteristics of TauA binding protein from TauABC Escherichia coli system. Protein J. 26, 231–238 (2007).
Jourdan, S. et al. The CebE/MsiK transporter is a doorway to the cello-oligosaccharide-mediated induction of Streptomyces scabies pathogenicity. Sci. Rep. 6, 27144 (2016).
Kamionka, A. & Dahl, M. K. Bacillus subtilis contains a cyclodextrin-binding protein which is part of a putative ABC-transporter. FEMS Microbiol. Lett. 204, 55–60 (2001).
Kashiwagi, K. et al. Spermidine-preferential uptake system in Escherichia coli. Identification of amino acids involved in polyamine binding in PotD protein. J. Biol. Chem. 271, 12205–12208 (1996).
Kim, C., Song, S. & Park, C. The D-allose operon of Escherichia coli K-12. J. Bacteriol. 179, 7631–7637 (1997).
Klepsch, M. M. et al. Escherichia coli peptide binding protein OppA has a preference for positively charged peptides. J. Mol. Biol. 414, 75–85 (2011).
Kohno, M. et al. Molecular analysis of cyclic α-maltosyl-(1→6)-maltose binding protein in the bacterial metabolic pathway. PLoS One 15, e0241912 (2020).
Koning, S. M., Elferink, M. G., Konings, W. N. & Driessen, A. J. Cellobiose uptake in the hyperthermophilic archaeon Pyrococcus furiosus is mediated by an inducible, high-affinity ABC transporter. J. Bacteriol. 183, 4979–4984 (2001).
Konishi, H., Hio, M., Kobayashi, M., Takase, R. & Hashimoto, W. Bacterial chemotaxis towards polysaccharide pectin by pectin-binding protein. Sci. Rep. 10, 3977 (2020).
Kumar, P. et al. Crystal structures of a putative periplasmic cystine-binding protein from Candidatus Liberibacter asiaticus: insights into an adapted mechanism of ligand binding. FEBS J. 286, 3450–3472 (2019).
Lang, S. et al. YehZYXW of Escherichia coli is a low-affinity, non-osmoregulatory betaine-specific ABC transporter. Biochemistry 54, 5735–5747 (2015).
Lansky, S. et al. Carbohydrate-binding capability and functional conformational changes of AbnE, an arabino-oligosaccharide binding protein. J. Mol. Biol. 432, 2099–2120 (2020).
Leon-Kempis, M. del R., Guccione, E., Mulholland, F., Williamson, M. P. & Kelly, D. J. The Campylobacter jejuni PEB1a adhesin is an aspartate/glutamate-binding protein of an ABC transporter essential for microaerobic growth on dicarboxylic amino acids. Mol. Microbiol. 60, 1262–1275 (2006).
Licht, A. et al. Crystal structures of the bacterial solute receptor AcbH displaying an exclusive substrate preference for β-D-galactopyranose. J. Mol. Biol. 406, 92–105 (2011).
Machius, M. et al. Structural and biochemical basis for polyamine binding to the Tp0655 lipoprotein of Treponema pallidum: putative role for Tp0655 (TpPotD) as a polyamine receptor. J. Mol. Biol. 373, 681–694 (2007).
Maqbool, A. et al. Compensating stereochemical changes allow murein tripeptide to be accommodated in a conventional peptide-binding protein. J. Biol. Chem. 286, 31512–31521 (2011).
Marty, L. et al. Structural basis for high specificity of amadori compound and mannopine opine binding in bacterial pathogens. J. Biol. Chem. 291, 22638–22649 (2016).
Marty, L. et al. Structural basis for two efficient modes of agropinic acid opine import into the bacterial pathogen Agrobacterium tumefaciens. Biochem. J. 476, 165–178 (2019).
Mattle, D., Zeltina, A., Woo, J.-S., Goetz, B. A. & Locher, K. P. Two stacked heme molecules in the binding pocket of the periplasmic heme-binding protein HmuT from Yersinia pestis. J. Mol. Biol. 404, 220–231 (2010).
Meyer, T. et al. The plant defense signal galactinol is specifically used as a nutrient by the bacterial pathogen Agrobacterium fabrum. J. Biol. Chem. 293, 7930–7941 (2018).
Miethke, M. et al. Ferri-bacillibactin uptake and hydrolysis in Bacillus subtilis. Mol. Microbiol. 61, 1413–1427 (2006).
Miethke, M., Kraushaar, T. & Marahiel, M. A. Uptake of xenosiderophores in Bacillus subtilis occurs with high affinity and enhances the folding stabilities of substrate binding proteins. FEBS Lett. 587, 206–213 (2013).
Mikkat, S. & Hagemann, M. Molecular analysis of the ggtBCD gene cluster of Synechocystis sp. strain PCC6803 encoding subunits of an ABC transporter for osmoprotective compounds. Arch. Microbiol. 174, 273–282 (2000).
Miller, D. M., Olson, J. S., Pflugrath, J. W. & Quiocho, F. A. Rates of ligand binding to periplasmic proteins involved in bacterial transport and chemotaxis. J. Biol. Chem. 258, 13665–13672 (1983).
Mireku, S. A. et al. Conformational change of a tryptophan residue in BtuF facilitates binding and transport of cobinamide by the vitamin B12 transporter BtuCD-F. Sci. Rep. 7, 41575 (2017).
Miyake, M. et al. Structural analysis of β-L-arabinobiose-binding protein in the metabolic pathway of hydroxyproline-rich glycoproteins in Bifidobacterium longum. FEBS J. 287, 5114–5129 (2020).
Müller, A. et al. An ATP-binding cassette-type cysteine transporter in Campylobacter jejuni inferred from the structure of an extracytoplasmic solute receptor protein. Mol. Microbiol. 57, 143–155 (2005).
Nanavati, D. M., Thirangoon, K. & Noll, K. M. Several archaeal homologs of putative oligopeptide-binding proteins encoded by Thermotoga maritima bind sugars. Appl. Environ. Microbiol. 72, 1336–1345 (2006).
Nguyen, P. T., Lai, J. Y., Kaiser, J. T. & Rees, D. C. Structures of the Neisseria meningitides methionine-binding protein MetQ in substrate-free form and bound to L- and D-methionine isomers. Protein Sci. 28, 1750–1757 (2019).
Norcross, S., Sunderraj, A. & Tantama, M. pH- and temperature-dependent peptide binding to the Lactococcus lactis oligopeptide-binding protein A measured with a fluorescence anisotropy assay. ACS Omega 4, 2812–2822 (2019).
Ohnishi, K. & Kirttani, K. Purification and properties of two binding proteins for branched-chain amino acids in Salmonella typhimurium. The Journal of Biochemistry 94, 433–441 (1983).
Oiki, S., Mikami, B., Maruyama, Y., Murata, K. & Hashimoto, W. A bacterial ABC transporter enables import of mammalian host glycosaminoglycans. Sci. Rep. 7, 1069 (2017).
Oswald, C. et al. Crystal structures of the choline/acetylcholine substrate-binding protein ChoX from Sinorhizobium meliloti in the liganded and unliganded-closed states. J. Biol. Chem. 283, 32848–32859 (2008).
Pajatsch, M. et al. The periplasmic cyclodextrin binding protein CymE from Klebsiella oxytoca and its role in maltodextrin and cyclodextrin transport. J. Bacteriol. 180, 2630–2635 (1998).
Pandey, S., Modak, A., Phale, P. S. & Bhaumik, P. High resolution structures of periplasmic glucose-binding protein of Pseudomonas putida CSV86 reveal structural basis of its substrate specificity. J. Biol. Chem. 291, 7844–7857 (2016).
Patel, P., Song, L. & Challis, G. L. Distinct extracytoplasmic siderophore binding proteins recognize ferrioxamines and ferricoelichelin in Streptomyces coelicolor A3(2). Biochemistry 49, 8033–8042 (2010).
Pittelkow, M., Tschapek, B., Smits, S. H. J., Schmitt, L. & Bremer, E. The crystal structure of the substrate-binding protein OpuBC from Bacillus subtilis in complex with choline. J. Mol. Biol. 411, 53–67 (2011).
Rahman, M. M. et al. Molecular basis of unexpected specificity of ABC transporter-associated substrate-binding protein DppA from Helicobacter pylori. J. Bacteriol. 201, e00400-19 (2019).
Rahman, M. M., Machuca, M. A. & Roujeinikova, A. Bioinformatics analysis and biochemical characterisation of ABC transporter-associated periplasmic substrate-binding proteins ModA and MetQ from Helicobacter pylori strain SS1. Biophys Chem 272, 106577 (2021).
Robb, M. et al. Molecular characterization of N-glycan degradation and transport in Streptococcus pneumoniae and its contribution to virulence. PLoS Pathog. 13, e1006090 (2017).
Sabrialabed, S., Yang, J. G., Yariv, E., Ben-Tal, N. & Lewinson, O. Substrate recognition and ATPase activity of the E. coli cysteine/cystine ABC transporter YecSC-FliY. J. Biol. Chem. 295, 5245–5256 (2020).
Saito, A. et al. An enzyme-linked immunosorbent assay (ELISA) to determine the specificity of the sugar-binding protein NgcE, a component of the ABC transporter for N-acetylglucosamine in Streptomyces olivaceoviridis. Biosci. Biotechnol. Biochem. 70, 237–242 (2006).
Saito, A. et al. The dasABC gene cluster, adjacent to dasR, encodes a novel ABC transporter for the uptake of N,N’-diacetylchitobiose in Streptomyces coelicolor A3(2). Appl. Environ. Microbiol. 73, 3000–3008 (2007).
Sakaguchi-Mikami, A., Ferri, S., Katayama, S., Tsugawa, W. & Sode, K. Identification and functional analysis of fructosyl amino acid-binding protein from Gram-positive bacterium Arthrobacter sp. J. Appl. Microbiol. 114, 1449–1456 (2013).
Salmon, R. C., Cliff, M. J., Rafferty, J. B. & Kelly, D. J. The CouPSTU and TarPQM transporters in Rhodopseudomonas palustris: redundant, promiscuous uptake systems for lignin-derived aromatic substrates. PLoS One 8, e59844 (2013).
Sanz, Y., Lanfermeijer, F. C., Konings, W. N. & Poolman, B. Kinetics and structural requirements for the binding protein of the di-tripeptide transport system of Lactococcus lactis. Biochemistry 39, 4855–4862 (2000).
Sanz, Y., Toldrá, F., Renault, P. & Poolman, B. Specificity of the second binding protein of the peptide ABC-transporter (Dpp) of Lactococcus lactis IL1403. FEMS Microbiol. Lett. 227, 33–38 (2003).
Schlösser, A. & Schrempf, H. A lipid-anchored binding protein is a component of an ATP-dependent cellobiose/cellotriose-transport system from the cellulose degrader Streptomyces reticuli. Eur. J. Biochem. 242, 332–338 (1996).
Semchenko, E. A., Day, C. J. & Seib, K. L. MetQ of Neisseria gonorrhoeae is a surface-expressed antigen that elicits bactericidal and functional blocking antibodies. Infect. Immun. 85, (2017).
Shaik, M. M., Cendron, L., Salamina, M., Ruzzene, M. & Zanotti, G. Helicobacter pylori periplasmic receptor CeuE (HP1561) modulates its nickel affinity via organic metallophores. Mol. Microbiol. 91, 724–735 (2013).
Sharma, D., Singh, M., Kaur, P. & Das, U. Structural analysis of LpqY, a substrate-binding protein from the SugABC transporter of Mycobacterium tuberculosis, provides insights into its trehalose specificity. Acta Crystallogr. D Struct. Biol. 78, 835–845 (2022).
Shelburne, S. A. et al. MalE of group A Streptococcus participates in the rapid transport of maltotriose and longer maltodextrins. J. Bacteriol. 189, 2610–2617 (2007).
Shepherd, M., Heath, M. D. & Poole, R. K. NikA binds heme: a new role for an Escherichia coli periplasmic nickel-binding protein. Biochemistry 46, 5030–5037 (2007).
Shigehisa, A. et al. Characterization of a bifidobacterial system that utilizes galacto-oligosaccharides. Microbiology (Reading, Engl.) 161, 1463–1470 (2015).
Shulami, S. et al. Cross-utilization of β-galactosides and cellobiose in Geobacillus stearothermophilus. J. Biol. Chem. 295, 10766–10780 (2020).
Silva, Z. et al. The high-affinity maltose/trehalose ABC transporter in the extremely thermophilic bacterium Thermus thermophilus HB27 also recognizes sucrose and palatinose. J. Bacteriol. 187, 1210–1218 (2005).
Singh, B. & Röhm, K.-H. Characterization of a Pseudomonas putida ABC transporter (AatJMQP) required for acidic amino acid uptake: biochemical properties and regulation by the Aau two-component system. Microbiology (Reading, Engl.) 154, 797–809 (2008).
Song, Y. et al. A novel manno-oligosaccharide binding protein identified in alkaliphilic Bacillus sp. N16-5 is involved in mannan utilization. PLoS One 11, e0150059 (2016).
Stefan, A. et al. Purification from Deinococcus radiodurans of a 66 kDa ABC transporter acting on peptides containing at least 3 amino acids. Biochem. Biophys. Res. Commun. 529, 869–875 (2020).
Stinson, M. W., Cohen, M. A. & Merrick, J. M. Purification and properties of the periplasmic glucose-binding protein of Pseudomonas aeruginosa. J. Bacteriol. 131, 672–681 (1977).
Suginta, W. et al. Structure and function of a novel periplasmic chitooligosaccharide-binding protein from marine Vibrio bacteria. J. Biol. Chem. 293, 5150–5159 (2018).
Sugiura, H. et al. Bacterial inducible expression of plant cell wall-binding protein YesO through conflict between Glycine max and saprophytic Bacillus subtilis. Sci. Rep. 10, 18691 (2020).
Sundermeyer, L. et al. Characteristics of the GlnH and GlnX signal transduction proteins controlling PknG-mediated phosphorylation of OdhI and 2-oxoglutarate dehydrogenase activity in Corynebacterium glutamicum. Microbiol. Spectr. 10, e0267722 (2022).
Suzuki, R. et al. Structural and thermodynamic analyses of solute-binding protein from Bifidobacterium longum specific for core 1 disaccharide and lacto-N-biose I. J. Biol. Chem. 283, 13165–13173 (2008).
Tanaka, K. J. & Pinkett, H. W. Oligopeptide-binding protein from nontypeable Haemophilus influenzae has ligand-specific sites to accommodate peptides and heme in the binding pocket. J. Biol. Chem. 294, 1070–1082 (2018).
Temtrirath, K., Murata, K. & Hashimoto, W. Structural insights into alginate binding by bacterial cell-surface protein. Carbohydr. Res. 404, 39–45 (2015).
Tong, Y. & Guo, M. Cloning and characterization of a novel periplasmic heme-transport protein from the human pathogen Pseudomonas aeruginosa. J. Biol. Inorg. Chem. 12, 735–750 (2007).
Trakhanov, S. et al. Ligand-free and -bound structures of the binding protein (LivJ) of the Escherichia coli ABC leucine/isoleucine/valine transport system: trajectory and dynamics of the interdomain rotation and ligand specificity. Biochemistry 44, 6597–6608 (2005).
Tschapek, B. et al. Arg149 is involved in switching the low affinity, open state of the binding protein AfProX into its high affinity, closed state. J. Mol. Biol. 411, 36–52 (2011).
Tsujibo, H. et al. Molecular characterization of a high-affinity xylobiose transporter of Streptomyces thermoviolaceus OPC-520 and its transcriptional regulation. J. Bacteriol. 186, 1029–1037 (2004).
Vahedi-Faridi, A. et al. Crystal structures and mutational analysis of the arginine-, lysine-, histidine-binding protein ArtJ from Geobacillus stearothermophilus. Implications for interactions of ArtJ with its cognate ATP-binding cassette transporter, Art(MP)2. J. Mol. Biol. 375, 448–459 (2008).
Vahedi-Faridi, A. et al. Crystal structures of the solute receptor GacH of Streptomyces glaucescens in complex with acarbose and an acarbose homolog: comparison with the acarbose-loaded maltose-binding protein of Salmonella typhimurium. J. Mol. Biol. 397, 709–723 (2010).
Vergauwen, B. et al. Molecular and structural basis of glutathione import in Gram-positive bacteria via GshT and the cystine ABC importer TcyBC of Streptococcus mutans. Mol. Microbiol. 89, 288–303 (2013).
Vergauwen, B., Van der Meeren, R., Dansercoer, A. & Savvides, S. N. Delineation of the Pasteurellaceae-specific GbpA-family of glutathione-binding proteins. BMC Biochem. 12, 59 (2011).
Vigouroux, A. et al. Import pathways of the mannityl-opines into the bacterial pathogen Agrobacterium tumefaciens: structural, affinity and in vivo approaches. Biochem. J. 477, 615–628 (2020).
Wassenberg, D., Liebl, W. & Jaenicke, R. Maltose-binding protein from the hyperthermophilic bacterium Thermotoga maritima: stability and binding properties. J. Mol. Biol. 295, 279–288 (2000).
Wilde, E. J. et al. Mimicking salmochelin S1 and the interactions of its Fe(III) complex with periplasmic iron siderophore binding proteins CeuE and VctP. J Inorg Biochem 190, 75–84 (2019).
Wolters, J. C. et al. Ligand binding and crystal structures of the substrate-binding domain of the ABC transporter OpuA. PLoS One 5, e10361 (2010).
Xiao, Q. et al. Sortase independent and dependent systems for acquisition of haem and haemoglobin in Listeria monocytogenes. Mol. Microbiol. 80, 1581–1597 (2011).
Zawadzka, A. M. et al. Characterization of a Bacillus subtilis transporter for petrobactin, an anthrax stealth siderophore. Proc. Natl. Acad. Sci. USA 106, 21854–21859 (2009).
Zawadzka, A. M., Abergel, R. J., Nichiporuk, R., Andersen, U. N. & Raymond, K. N. Siderophore-mediated iron acquisition systems in Bacillus cereus: Identification of receptors for anthrax virulence-associated petrobactin . Biochemistry 48, 3645–3657 (2009).
Zerbs, S., Korajczyk, P. J., Noirot, P. H. & Collart, F. R. Transport capabilities of environmental Pseudomonads for sulfur compounds. Protein Sci. 26, 784–795 (2017).
Zhang, H. et al. Evidence that bacterial ABC-type transporter imports free EDTA for metabolism. J. Bacteriol. 189, 7991–7997 (2007).
Zhang, L. et al. Crucial residue Trp158 of lipoprotein PiaA stabilizes the ferrichrome-PiaA complex in Streptococcus pneumoniae. J Inorg Biochem 167, 150–156 (2017).
Zhang, Y. et al. Discovery and structure of a widespread bacterial ABC transporter specific for ergothioneine. Nat. Commun. 13, 7586 (2022).
Zhang, Y. et al. The pneumococcal iron uptake protein A (PiuA) specifically recognizes tetradentate Fe(III) bis- and mono-catechol complexes. J. Mol. Biol. 432, 5390–5410 (2020).
Zhang, Y., Zhong, X., Su, S. & Huang, G. Discovery of novel prebiotic carbohydrates and sugar mimics of BlMsmE, a solute-binding protein of the ABC transporter from Bacillus licheniformis. J. Phys. Chem. B 124, 9996–10006 (2020).
Zhao, J. H., Chen, J. H., Wang, Y., Wang, Z. P. & He, Y. X. The putative compatible solute-binding protein ProX from Mycobacterium tuberculosis H37Rv: biochemical characterization and crystallographic data. Acta Crystallogr. Sect F, Struct. Biol. Commun. 74, 231–235 (2018).
