## Supplementary material for "Ultrahigh-affinity transport proteins from ubiquitous marine bacteria reveal mechanisms and global patterns of nutrient uptake": Table S3

### Sheet: Biolog ligands
Well	Biolog PM1	Biolog PM2	Biolog PM3	Biolog PM4
A1	Blank	Blank	Blank	Blank
A2	L-arabinose	Chondroitin sulfate C	Ammonia	Phosphate
A3	N-acetyl-D-glucosamine	α-Cyclodextrin	Nitrite	Pyrophosphate
A4	D-saccaric Acid	β-Cyclodextrin	Nitrate	Trimetaphosphate
A5	Succinic acid	γ-Cyclodextrin	Urea	Tripolyphosphate
A6	D-galactose	Dextrin	Biruet	Triethylphosphate
A7	L-aspartic Acid	Gelatin	L-alanine	Hypophosphite
A8	L-proline	Glycogen	L-arginine	Adenosine-2'-monophosphate
A9	D-alanine	Inulin	L-asparagine	Adenosine-3'-monophosphate
A10	D-trehalose	Laminarin	L-aspartic acid	Adenosine-5'-monophosphate
A11	D-mannose	Mannan	L-cysteine	Adenosine-2',3'-cyclic monophosphate
A12	Dulcitol	Pectin	L-glutamic acid	Adenosine-3',5'-cyclic monophosphate
B1	D-serine	N-acetyl-D-galactosamine	L-glutamine	Thiophosphate
B2	D-sorbitol	N-acetylneuraminic acid	Glycine	Dithiophosphate
B3	Glycerol	β-D-allose	L-histidine	D,L-α-glycerol phosphate
B4	L-fucose	Amygdalin	L-isoleucine	b-Glycerol Phosphate
B5	D-glucuronic acid	D-arabinose	L-leucine	Carbamyl Phosphate
B6	D-gluconic acid	D-arabitol	L-lysine	D-2-phosphoglyceric acid
B7	D,L-α-glycerol-phosphate	L-arabitol	L-methionine	D-3-phosphoglyceric acid
B8	D-xylose	Arbutin	L-phenylalanine	Guanosine-2'-monophosphate
B9	L-lactic acid	2-deoxy-D-ribose	L-proline	Guanosine-3'-monophosphate
B10	Formic acid	i-erythritol	L-serine	Guanosine-5'-monophosphate
B11	D-mannitol	D-fucose	L-threonine	Guanosine-2',3'-cyclic monophosphate
B12	L-glutamic acid	3-O-β-D-Galactopyranosyl-D-arabinose	L-tryptophan	Guanosine-3',5'-cyclic monophosphate
C1	D-glucose-6-phosphate	Gentiobiose	L-tyrosine	Phosphoenolpyruvate
C2	D-galactonic acid-γ-lactone	L-glucose	L-valine	Phosphoglycolic acid
C3	D,L-malic Acid	Lactitol	D-alanine	D-Glucose-1-phosphate
C4	D-ribose	D-melezitose	D-asparagine	D-Glucose-6-phosphate
C5	Tween 20	Maltitol	D-aspartic acid	2-deoxy-D-glucose-6-phosphate
C6	L-rhamnose	α-methyl-D-glucoside	D-glutamic acid	D-glucosamine-6-phosphate
C7	D-fructose	β-methyl-D-galactoside	D-lysine	6-phosphogluconic Acid
C8	Acetic acid	3-methylglucose	D-serine	Cytidine-2'-monophosphate
C9	α-D-glucose	β-methyl-D-glucuronic acid	D-valine	Cytidine-3'-monophosphate
C10	Maltose	α-methyl-D-mannoside	L-citrulline	Cytidine-5'-monophosphate
C11	D-melibiose	β-methyl-D-xyloside	L-homoserine	Cytidine-2',3'-cyclic monophosphate
C12	Thymidine	Palatinose	L-ornithine	Cytidine-3',5'-cyclic monophosphate
D1	L-asparagine	D-raffinose	N-acetyl-L-glutamic acid	D-mannose-1-phosphate
D2	D-aspartic Acid	Salicin	N-phthaloyl-L-glutamic acid	D-mannose-6-phosphate
D3	D-glucosaminic Acid	Sedoheptulosan	L-pyroglutamic acid	Cysteamine-S-phosphate
D4	1,2-propanediol	L-sorbose	Hydroxylamine	Phospho-L-arginine
D5	Tween 40	Stachyose	Methylamine	O-phospho-D-serine
D6	α-ketoglutaric acid	D-tagatose	N-amylamine	O-phospho-L-serine
D7	α-ketobutyric acid	Turanose	N-butylamine	O-phospho-L-threonine
D8	α-methyl-D-galactoside	Xyitol	Ethylamine	Uridine-2'-monophosphate
D9	α-D-lactose	N-acetyl-D-glucosaminitol	Ethanolamine	Uridine-3'-monophosphate
D10	Lactulose	γ-aminobutyric acid	Ethylendiamine	Uridine-5'-monophosphate
D11	Sucrose	δ-aminovaleric acid	Putrescine	Uridine-2',3'-cyclic monophosphate
D12	Uridine	Butyric acid	Agmatine	Uridine-3',5'-cyclic monophosphate
E1	L-glutamine	Capric acid	Histamine	O-Phospho-D-tyrosine
E2	meso-tartaric acid	Caproic acid	β-phenylethylamine	O-Phospho-L-tyrosine
E3	D-glucose-1-phosphate	Citraconic acid	Tyramine	Phosphocreatine
E4	D-fructose-6-phosphate	Citramalic acid	Acetamide	Phosphorylcholine
E5	Tween 80	D-glucosamine	Foramide	O-Phosphorylethanolamine
E6	α-hydroxyglutaric acid-γ-lactone	2-hydroxybenzoic acid	Glucuronamide	Phosphonoacetic acid
E7	α-hydroxybutryic acid	4-hydroxybenzoic acid	D,L-lactamine	2-aminoethylphosphonic acid
E8	β-methyl-D-glucoside	β-hydroxybutyric acid	D-glucosamine	Methylene diphosphonic acid
E9	Adonitol	γ-hydroxybutyric acid	D-galactosamine	Thymidine-3'-monophosphate
E10	Maltotriose	α-ketovaleric acid	D-mannosamine	Thymidine-5'-monophosphate
E11	2-deoxyadenosine	Itaconic acid	N-acetyl-D-glucosamine	Inositol hexaphosphate
E12	Adenosine	5-keto-D-gluconic acid	N-acetyl-D-galactosamine	Thymidine-3',5'-cyclic monophosphate
F1	Glycyl-L-aspartic acid	D-lactic acid methyl ester	N-acetyl-D-mannosamine	Negative control
F2	Citric acid	Malonic acid	Adenine	Sulfate
F3	meso-inositol	Melibionic acid	Adenosine	Thiosulfate
F4	D-threonine	Oxalic acid	Cytidine	Tetrathionate
F5	Fumaric acid	Oxalomalic acid	Cytosine	Thiophosphate
F6	Bromosuccinic acid	Quinic acid	Guanine	Dithiophosphate
F7	Propionic acid	D-ribono-1-4-lactone	Guanosine	L-cysteine
F8	Mucic acid	Sebacic acid	Thymine	D-cysteine
F9	Glycolic acid	Sorbic acid	Thymidine	Cys-Gly
F10	Glyoxylic acid	Succinamic acid	Uracil	L-cysteic acid
F11	D-cellobiose	D-tartaric acid	Uridine	Cysteamine
F12	Inosine	L-tartaric acid	Inosine	L-cysteine sulfinic acid
G1	Glycyl-L-glutamic acid	Acetamide	Xanthine	N-acetyl-L-cysteine
G2	Tricarballylic acid	L-alaninamide	Xanthosine	S-methyl-L-cysteine
G3	L-serine	N-acetyl-L-glutamic acid	Uric acid	Cystathione
G4	L-threonine	L-arginine	Alloxan	Lanthionine
G5	L-alanine	Glycine	Allantoin	Glutathione
G6	L-alanyl-glycine	L-histidine	Parabinic acid	D,L-ethionine
G7	Acetoacetic acid	L-homoserine	D,L-α-aminobutyric acid	L-methionine
G8	N-acetyl-β-D-mannosamine	Hydroxy-L-proline	γ-aminobutyric acid	D-methionine
G9	Monomethylsuccinate	L-isoleucine	ε-aminocaproic acid	Gly-Met
G10	Methylpyruvate	L-leucine	D,L-α-aminocaprylic acid	N-acetyl-D,L-methionine
G11	D-malic acid	L-lysine	γ-aminovaleric acid	L-methionine Sulfoxide
G12	L-malic acid	L-methionine	α-aminovaleric acid	L-methionine sulfone
H1	Gly-Pro	L-ornithine	Ala-Asp	L-djenkolic acid
H2	p-hydroxyphenylacetic acid	L-phenylalanine	Ala-Gln	Thiourea
H3	m-hydroxyphenylacetic acid	L-pyroglutamic acid	Ala-Glu	1-thio-β-D-glucose
H4	Tyramine	L-valine	Ala-Gly	D,L-lipoamide
H5	D-psicose	D,L-carnitine	Ala-His	Taurocholic acid
H6	L-lyxose	Sec-butylamine	Ala-Leu	Taurine
H7	Glucuronamide	D,L-octopamine	Ala-Thr	Hypotaurine
H8	Pyruvic acid	Putrescine	Gly-Asn	p-aminobenzene sulfonic acid
H9	L-galactonic acid-γ-lactone	Dihydroxyacetone	Gly-Gln	Butane sulfonic acid
H10	D-galacturonic acid	2,3-butanediol	Gly-Glu	2-hydroxyethane sulfonic acid
H11	Phenylethylamine	2,3-butanone	Gly-Met	Methane sulfonic acid
H12	2-aminoethanol	2-hydroxy-2-butanone	Met-Ala	Tetramethylene sulfone

### Sheet: Manually curated library
Compound	Full name	Supplier	Catalog number	CAS number	Code
Set 1*
Betaine	Betaine	Sigma	B2629	107-43-7	BET
Biotin	Biotin	Nacalai Tesque	04822-04	58-85-5	BTN
Choline	Choline chloride	Nacalai-Tesque	08809-32	67-48-1	CHO
Cyanocobalamin	Cyanocobalamin	Nacalai-Tesque	36323-96	68-19-9	COB
Dimethylamine	Dimethylamine hydrochloride	Nacalai-Tesque	12812-42	506-59-2	DMA
Ectoine	Ectoine	Sigma-Aldrich	81619	96702-03-3	ECT
HMP	4-amino-2-methyl-5-pyrimidinemethanol	TCI	A2730	73-67-6	HMP
Pantothenate	D-pantothenic acid sodium salt	Nacalai-Tesque	26004-44	867-81-2	PTE
Proline betaine	Stachydrine	ChemsceneLLS	CS-6251	471-87-4	PBE
Pipecolate	L-homoproline	Chem-Impex	03414	3105-95-1	PIP
Trigonelline	Trigonelline	AdooQ BioScience	A14825-10	535-83-1	TGL
Thiamine	Thiamine hydrochloride	TCI	T0181	67-03-8	THM
Trimethylamine-N-oxide	Trimethylamine-N-oxide anhydrous	TCI	T1362	1184-78-7	TMO
Set 2*
NAD	β-Nicotinamide adenine dinucleotide sodium salt				NAD
Nicotinamide	Nicotinamide	Nacalai Tesque	24326-52	59-67-6	NIA
Octopine	D-(+)-octopine	Toronto Research Chemicals Inc.	O239850	34522-32-2	OCT
Phosphocholine	Phosphocholine chloride sodium salt	TCI	P0834	16904-96-4	PHC
Set 3*
Choline-O-sulfate	Choline O-sulfate	FUJIFILM Wako	ULM-8703-1	4858-96-2	COS
Carnitine	L-carnitine hydrochloride	Nacalai-Tesque	07353-51	6645-46-1	CRN
DHPS	2,3-dihydroxypropane-1-sulfonic acid	Cosmo Bio	D453005	10296-76-1	DHP
DMSP	(2-carboxyethyl)dimethylsulfonium chloride	TCI	C1240	4337-33-1	DMS
NADP+	β-Nicotinamide adenine dinucleotide phosphate sodium salt	Nacalai-Tesque	24336-64	1184-16-3	NAP
Nicotinate	Nicotinic acid	Nacalai Tesque	24317-72	98-92-0	NIC
β-nicotinamide mononucleotide	β-nicotinamide mononucleotide	TCI	N1123	1094-61-7	NMN
Pyridoxal	Pyridoxal hydrochloride	TCI	P0559	65-22-5	PAL
Pyridoxine	Pyridoxine hydrochloride	Nacalai-Tesque	29611-81	58-56-0	PDX
Phosphoethanolamine	O-phosphorylethanolamine	Nacalai-Tesque	27803-31	1071-23-4	PEA
Putrescine	Putrescine	Nacalai-Tesque	29427-82	110-60-1	PUT
Pyridoxamine	Pyridoxamine dihydrochloride	TCI	P2688	524-36-7	PYA
Spermidine	Spermidine	Nacalai-Tesque	32108-91	124-20-9	SPM
Thiamine monophosphate	Thiamine monophosphate chloride dihydrate	Sigma-Aldrich	T8637	273724-21-3	THP
Thiamine pyrophosphate	Cocarboxylase	Nacalai-Tesque	09230-91	154-87-0	TPY
*Set 1 was tested for all SBPs except SAR11_1179 and SAR11_1238. Set 2 was tested for SAR11_0797, SAR11_1068, SAR11_1210, SAR11_1336 and SAR11_1361.
Set 3 was tested for SAR11_0797, SAR11_0807, SAR11_1068, SAR11_1336, and SAR11_1361.

### Sheet: Confirmatory assays
Compound	Full name	Supplier	Catalog number	CAS number	Code
Amino acids*
Alanine	L-alanine	Sigma	A7627	56-41-7	ALA
Arginine	L-arginine hydrochloride	Sigma	A5131	1119-34-2	ARG
Asparagine	L-asparagine	Sigma	A0884	70-47-3	ASN
Aspartate	L-aspartic acid, potassium salt	Sigma	A6558	1115-63-5	ASP
5-aminovalerate	5-aminovaleric acid	TCI	A0663	660-88-8	AVA
Cysteine	L-cysteine hydrochloride	Sigma	C1276	52-89-1	CYS
D-alanine	D-alanine	Nacalai Tesque	01113-84	338-69-2	DAL
GABA	4-aminobutyric acid	Nacalai-Tesque	02006-24	56-12-2	GAB
Glutamine	L-glutamine	Sigma	G3126	56-85-9	GLN
Glutamate	L-glutamic acid, potassium salt monohydrate	Sigma-Aldrich	49601	6382-01-0	GLU
Glycine	Glycine	Sigma	G7126	56-40-6	GLY
Glutathione	Glutathione reduced	Nacalai Tesque	17050-14	70-18-8	GTI
Histidine	L-histidine hydrochloride	Sigma	H8125	5934-29-2	HIS
Isoleucine	L-isoleucine	Sigma	I2752	73-32-5	ILE
Leucine	L-leucine	Sigma	L8000	61-90-5	LEU
Lysine	L-lysine hydrochloride	Sigma	L5626	657-27-2	LYS
Methionine	L-methionine	Sigma	M9625	63-68-3	MET
Pyroglutamate	L-2-pyrrolidone-5-carboxylic acid	Nacalai-Tesque	29727-52	98-79-3	PGA
Phenyalanine	L-phenylalanine	Sigma	P2126	63-91-2	PHE
Pipecolate	L-homoproline	Chem-Impex	03414	3105-95-1	PIP
Proline	L-proline	Sigma	P0380	147-85-3	PRO
Serine	L-serine	Sigma	S4500	56-45-1	SER
Threonine	L-threonine	Sigma	T8625	72-19-5	THR
Valine	L-valine	Nacalai Tesque	36108-84	72-18-4	VAL
Osmolytes and related compounds*
Betaine	Betaine	Sigma	B2629	107-43-7	BET
Choline	Choline chloride	Nacalai-Tesque	08809-32	67-48-1	CHO
Carnitine	L-carnitine hydrochloride	Nacalai-Tesque	07353-51	6645-46-1	CRN
Dimethylamine	Dimethylamine hydrochloride	Nacalai-Tesque	12812-42	506-59-2	DMA
DMSP	(2-carboxyethyl)dimethylsulfonium chloride	TCI	C1240	4337-33-1	DMS
Ectoine	Ectoine	Sigma-Aldrich	81619	96702-03-3	ECT
Methylamine	Methylamine hydrochloride	Nacalai-Tesque	22007-92	593-51-1	MEA
Proline betaine	Stachydrine	ChemsceneLLS	CS-6251	471-87-4	PBE
Pyridoxine	Pyridoxine hydrochloride	Nacalai-Tesque	29611-81	58-56-0	PDX
Pipecolate	L-homoproline	Chem-Impex	03414	3105-95-1	PIP
Trigonelline	Trigonelline	AdooQ BioScience	A14825-10	535-83-1	TGL
Thiamine	Thiamine hydrochloride	TCI	T0181	67-03-8	THM
Trimethylamine-N-oxide	Trimethylamine-N-oxide anhydrous	TCI	T1362	1184-78-7	TMO
Taurine	Taurine	Nacalai-Tesque	32708-02	107-35-7	TRN
Sugars*
Arabinose	L-arabinose	Nacalai Tesque	03306-62	5328-37-0	ARA
Cellobiose	D-(+)-cellobiose	Nacalai-Tesque	07511-84	528-50-7	CBI
Galactose	D-(+)-galactose	Nacalai-Tesque	16511-62	59-23-4	GAL
Glucuronamide	D-glucuronamide	Chem-Impex	32270	3789-97-7	GAM
D-glucosamine	D-glucosamine hydrochloride	Nacalai-Tesque	16802-52	66-84-2	GLA
Glucose	Glucose	Nacalai-Tesque	16806-25	50-99-7	GLC
Mannose	D-(+)-mannose	Nacalai Tesque	21306-02	3458-28-4	MAN
D-(+)-mannosamine	2-amino-2-deoxy-D-mannose hydrochloride	Angene	AG0038N9	5505-63-5	MSA
Maltotriose	Maltotriose	Cayman Chemical Company	20306	1109-28-0	MTR
Rhamnose	L-(+)-rhamnose	Nacalai-Tesque	30103-14	10030-85-0	RHM
D-(+)-xylose	D-(+)-xylose	Nacalai Tesque	36719-42	58-86-6	XYL
Dicarboxylic acids*
α-ketoglutarate	2-ketoglutaric acid, monosodium salt	Nacalai-Tesque	19819-91	22202-68-2	AKG
Fumarate	Fumaric acid monosodium salt	Nacalai-Tesque	16417-12	5873-57-4	FUM
Glutarate	Glutaric acid	Nacalai-Tesque	17005-72	110-94-1	GLR
L-malate	L-(-)-malic acid	Nacalai-Tesque	21030-44	97-67-6	LML
D-malate	D-(+)-malic acid	Nacalai-Tesque	21027-91	636-61-3	MAL
Oxaloacetate	Oxaloacetic acid	Nacalai-Tesque	25804-81	328-42-7	OXL
Succinate	Succinic acid, disodium salt	Nacalai-Tesque	32405-62	150-90-3	SCN
L-tartarate	L-(+)-tartaric acid	Nacalai-Tesque	32702-62	87-69-4	TAR
*Amino acids were tested for SAR11_0655, SAR11_0953, SAR11_1210, and SAR11_1336.
Sugars were tested for SAR11_0769 and dicarboxylic acids were tested for SAR11_1361.
Osmolytes and related compounds were tested for SAR11_0807, SAR11_1302, and SAR11_1336.
