## Supplementary material for "Ultrahigh-affinity transport proteins from ubiquitous marine bacteria reveal mechanisms and global patterns of nutrient uptake": Table S7

### Sheet: Sheet1
Oligonucleotides
Name		Sequence				Purpose
pET_28a_seq_F		CCGGATATAGTTCCTCCTTTCAGC				Sequencing of insert in pET-28a(+) vector
pET_28a_seq_R		CCGCGAAATTAATACGACTCACTATAGG				Sequencing of insert in pET-28a(+) vector
pET_28a_insert_F		GCAGCCGGATCTCAGTGG				Amplification of synthetic gene for Infusion cloning
pET_28a_insert_R		CATCATCACAGCAGCGGCC				Amplification of synthetic gene for Infusion cloning
pET_28a_vector_F		CCGCTGCTGTGATGATGATG				Amplification of vector for Infusion cloning
pET_28a_vector_R		CTGAGATCCGGCTGCTAACAAAG				Amplification of vector for Infusion cloning
Synthetic genes
SAR11_0271		GCAGCCGGATCTCAGTGGTGGTGGTGGTGGTGCTCGAGTTATTACAGTTTATTATCTTCCATTTTAACACCCACTGCATAATCCTCTTGCACTGCGCTTTTACCAACACGTTTAACAATTGCTTCCCATTCTTTTGCCACTTCATCCAGTGCCTCTTGCGGACTCAGCTGACCTGCCAGTGCTTTGCTGGTGCCGGTTGCAACTGCGCTGGTAAATTCAAAAACACCACGAACACGCAGCGGAAAAACACGGTTTTTGGACTTTTCCATATCTTTCAGCGTTTTGGTATAGCTTTCGGCGATTTCTTTATCCCAACCCATGGTATCAATGTACAGGTTCGGATCAAAATCGCTGTTTTTAAACGGGTTAACACCAAAATTACCAATGGCCAGATCTGCC…
SAR11_0655		GCAGCCGGATCTCAGTGGTGGTGGTGGTGGTGCTCGAGTTATTATTTCTGTGACCAGGTCGGCATCGGATACTGCAGTTTACATGCTGCCAGTTCAAACGGATACACGGTACAATATTTACCATCCTGAACCTGCATCAGAATGCCACGGGTTTTTTCATTCTGACCATCTGCACCAAATTTGATACCACGATACGGAACAATCAGGCTATCACTGCTCATATCCAGATCAACCAGTGCCTGACGAATTTTTTCCGGATCGGTGCTGCCTGCATTGTTAATTGCATTTGCCAGTGCCATAAAACCGGTAAATGCACGTGCCGGAACATCACTCAGATCGCGACCACCACTATGGGTTTTAAAGATTTCATTAACGGTGCCAATCATCGGAATGGTGGTT…
SAR11_0769		GCAGCCGGATCTCAGTGGTGGTGGTGGTGGTGCTCGAGTTATTACAGGCTTGCTTTAACTGCGGCTGCCAGTTTTTTTGCTGCGTCACTGCTGCTCATATTGCTATTAAAGTGTTCGGTAACAACATCCTGAATTGCACCTTTCTGTGCCAGACGCAGTGCCATACCATGGGCAAAGCTCGGCAGCAGACCACCTTTGCTACCTGCGGTTTTCAGATCTGCGTTGCTTTTTTTGGCACACATATCGAATTCATCCATGCTAACATCCAGACGTGCCGGAATGCTACCCTTGTAGATGTTGAACACTTTCTGGAAATTTTTGCCCATCATCAGGCTTGCCAGCAGTTTCTGACCTTCCACTTTATCTTTGCCTTTCACCTTGTAGAAGATGAAGCTATCC…
SAR11_0797		GCAGCCGGATCTCAGTGGTGGTGGTGGTGGTGCTCGAGTTATTACAGACCCAGCCAACCATCAACTTTGCTTTTGTTATTTTTCATCCAGGTACGTGCAACATCGGCAGGATCTTTTTTTTCCACGCTAATCTGAAATGCCATCAGGCTAACATCATCTGCGCTCAGCTGAAAGTTTTTGAAGAAATCAACAATTGCCGGACTTTTTGCTTCCAGGCTGGTGCCCCAACCAATCTGAATCTGCTTCAGGGCATCTTTGCTTGCAACATAGCTTTTTTTGTACCAGTCGGCATCTTCTTTCGGCTGAACCATTTTGTATTTGGCCTCATCAAATTTCGGTTCGGTCAGCATAACAACATCTGCCATACCCCAAATTGCATGCGGTTTATAGCAATAGAAG…
SAR11_0807		GCAGCCGGATCTCAGTGGTGGTGGTGGTGGTGCTCGAGTTATTACAGCGGCAGAAAGCTGGTATCAACTGCACCATTCGGGGTGCCCATACCTTTCAGAAAACCACTCAGATTACCGCTGGTCATGCTTTTTTCGGTTTCTTCCGGTGTCAGAAATTTGAAACCGCTCAGTGTCTCTTTCATGTCACCCAGTTTCATTTCGGCGTCTTTTGCAATAACATTCAGATCGCTTTTACCTGCTGCATAACGTGCATTGGCTTCATGGGTAACTTCAATAAACGTGCGCAGCATACCCGGATTTTCTTTCATAAATTTGTCGGTAACGCTGGTGATATCAATACCCAGAATACCTGCATCACGTGCCTCTTGAACGGTCAGCAGACGGCTACCAACTGCGGTT…
SAR11_0953		GCAGCCGGATCTCAGTGGTGGTGGTGGTGGTGCTCGAGTTATTAACGTGCAGGCGGAACATACAGCAGACCACCTTTTGTCCAAATCTGATTCGGACCACGATCCGGCAGGATGCCGGTATCGGCAATATTACGTTTGTAGCTTTCGCCATAATTACCCACCTGTTTGATAATACGCAGACTCCAATCATTATCCAGACCAAATGCTGCACCCAGTTCACCTTCGCTACCAACCAGACGTTTAATCTGCGGATTTTCGCTGGTTTTCATCATATCGGCATTTGCGCTATTGATGCCATATTCTTCGGCTTCAATCATAACATTCAGGCTCCAACGCACAATATCTTCCCAAACGGCATCACCCTGACGAACAACAGGACCCAGCGGTTCTTTGCTAATG…
SAR11_1068		GCAGCCGGATCTCAGTGGTGGTGGTGGTGGTGCTCGAGTTATTACAGACTCTTCAGGTTGTATTTGGCCAGCAGTTTATTGAAAAAGCCGCTGCTTTTCTTGCTTTTGATCCATTCGTTCACATAATCGTTCCACACCTGATCATTTTTGCTCACCATCATTGCCAGAAATGCCGGATTTTTTTCACCATCCGGAACAATTGCCAGCTGCGGATATTTAACAACCAGTTTATTTGCTTCGGTGCTGCTGGTAATATTGCCATCTGCACGACCTGCCAGAACCTCTTGAAAATCACGTGCCGGTGATTCAACGCTCTGCAGTTTGCTCAGCGGGAAAAATTCTTTTGCTTTTTCTTCTTGGCTGGTGCCCAGTGTGGTTGCAATGGTAACATCTTTGTTG…
SAR11_1179		GCAGCCGGATCTCAGTGGTGGTGGTGGTGGTGCTCGAGTTATTATTTAATGCTAATGGTATTCAGTTCAACGGCTGCGGTACGAACAACATCATATTTTGCTTTTGCCAGCGGAACCAGGCCAATTTCTGCCAGATAACCACGCGGACCCATTGCTTTTTTGCTGGTGAAATCTTTGATGAATGCATCAATACCCGGAACCACACCAATATGTGCTTTTTTAACATAGAAGAACAGCGGACGTGCAATCGGATAACTATAATCCTGAATACCTTCCAGGCTCGGTTTAACACCTTCAATTGCTGCTGCTTTAACTTTATCTTTGTTGCCCACCAGATAGCTATAACCAAAAAAACCATAGGCATCCGGATTGCTTGCCAGTTTCTGAACAATCAGGGTA…
SAR11_1210		GCAGCCGGATCTCAGTGGTGGTGGTGGTGGTGCTCGAGTTATTACATGCTGGCATCAAAGCCAAAGTGTTTAATGGCCAGTTTGCTAATAATGCCCTGTTTGCGTGCGGTATTAATGGCTTTGTTAAAATCTTTCAGCAGTTTTGCATCACGGGTGCCAATGGCATCATCACCACCTTGACGAATACCCACACCAACACCATTACCAAATGCACCACCGCTAAAGGTCGGACCAACCAGAACAACCGGTTTACCGCTTTTATCGGCATAATCGGTAAATGCAACTGCTGCTGCCAGGGCAACATCACAACGACCGCTGGTCAGATCCAGATTCACTTCATCCTGGGTTTTATAGGTACGAACATTAACTTTACCCACATCACCGCTTTCCAGAAAATTC…
SAR11_1238		GCAGCCGGATCTCAGTGGTGGTGGTGGTGGTGCTCGAGTTATTATTTCCATTTTGCGTTCAGCATAATTTCCAGTGCAATTGCCTGATTTTTACCATAGTTGGCCACCTTGGTTTTCAGATCCTGTTTAAAGTTAAAACCCATCTGGGTAATCAGACCATGCGGTTCAACACCTTCGATCATCGGATATTCATAGGTGTTATTCACAATATGCTGCTGTGCATCTTTGGTCAGCAGAAATTCCAGCAGTTTGATGGCGTTATCTTTATTCGGTGCATATTTCAGAATGCCACCACCGCTAATATTCATGTGGGTGCCACGATCACCCTGATTCGGAAAAAACGGCAGAACTTTTTTTGCTGCTTCTTGCTGTTCTGCACCTTTGCTACCGCTCAGCATC…
SAR11_1302		GCAGCCGGATCTCAGTGGTGGTGGTGGTGGTGCTCGAGTTATTATTTGGTAAACGGGGTCCACACGCTTTTGTTATCTGCCAGCCATTTTTTGGCTGCATCTTCATGGGTCATTTTATCAACATCAACCAGGGCTGCCATTGCACCAATATGGCTGGTGCTAAAGCTCATTTTTTTGAAGGTTGCTGCTGCTGCCGGATGTGTTTTCGGGAAATCCGCATTAACTGCTTTTTTCAGATAACCATCCGGACTACCACATTTACCATCACCACCATCTTCCGGACGACAACCTGCGGTATAAGGCGGAAAATCGATAAAGGTAAAACCTGCACCATCGGTAAAATTCGGGGTCCAATTAAAGATAATTGTACCGCGACCTTCTTTTTCGGCTGCAACCAGT…
SAR11_1336		GCAGCCGGATCTCAGTGGTGGTGGTGGTGGTGCTCGAGTTATTACAGACCTGCTTTCATGGCTTCCCATTTTTCGCCAATTTCATCCTGGTTATCTGCCCAAAAATCCGGGTTCATCAGAATATAACGTTTGGTATTTGCCGGTGCGGTCGGCATGTGCGGAACCATGCTGGTTTTACCGTCTTTAAACCACGGTTCACCGGCTTCCATAACTGCAATGCTGCTTTTACGCCACGGTGCATAGGCAATGTATTTGGCGCTACCTGCCAGACCTTCGCTGCTGGTCATTTCACGCAGAACTTTCATTGCGCTACCATCTGCATAACCCGGACCATCTTTAACCAGGGCAAAATATTCATAATCCAGAATCTGACCATCCCAAACCTGAACCAGCGGTGTA…
SAR11_1346		GCAGCCGGATCTCAGTGGTGGTGGTGGTGGTGCTCGAGTTATTAACGCTGTTTTTTGTTTTTGAATTTACCGCCTTTGATTTCTTTTTCCAGAAAGCTACCTTCTGCTTCACCAACATTTGTAAAGGTCACACCGGTTGCACCTTCATAATCAACTTTTTTACCTTTTGCCAGCAGATCCAGGCCTTTTTTCAGTTCACCCGGATAGATTTTTGTACCCGGTGCATTGGCAACATCCATAACATTTTTTGCAATGCTTGCACGATCTGCGCTACCGCCTGCCTGCATTGCCAGAACAATCAGTGCTGCTGCATCATAGCTTTCACCGGTATACGGACCGCTGCTATCAATACCTGCTGCTTTGGCAACGCTTGCAAAGGTGCCTGCGGTTTTTTTGTTC…
SAR11_1361		GCAGCCGGATCTCAGTGGTGGTGGTGGTGGTGCTCGAGTTATTAACGTTTTGACCAGCTCGGAATCGGATGAACCAGTTCTGCGCTGGCCCATTTGGTCGGTGCAACAACTTTGTTTTCGCATTTGCTACCATCATCATTACAGCTAACCTGAAACAGAACCATCGGTTTGCTAACATTCTGACCACCTTCGGCAAATTTGATATTGCCATAAAAGGTCTGCATATCTGTGGCTGCCAGTGCATCACGAACTTTTTTGGTATCGAAGCTCTGTGCACGTTCAAATGCATCTTTAAAAACCAGCAGTGCTGCGCTGCTTTCTGCTGCCTGATAAGGCGGTGCATAACCAAATGCTTTTGTAAAATCTGCATCATAGGTGGTGCCATCTTTGAAGAAGTCA…
